# A network-based approach reveals the dysregulated transcriptional regulation in non-alcohol fatty liver disease

**DOI:** 10.1101/2021.07.24.453650

**Authors:** Hong Yang, Muhammad Arif, Meng Yuan, Xiangyu Li, Ko Eun Shong, Hasan Turkez, Jens Nielsen, Mathias Uhlén, Jan Borén, Zhang Cheng, Adil Mardinoglu

## Abstract

Non-alcohol-related fatty liver disease (NAFLD) is a leading cause of chronic liver disease worldwide. We performed network analysis to investigate the dysregulated biological processes in the disease progression and revealed the molecular mechanism underlying NAFLD. Based on network analysis, we identified a highly conserved disease-associated gene module across three different NAFLD cohorts and highlighted the predominant role of key transcriptional regulators associated with lipid and cholesterol metabolism. In addition, we revealed the detailed metabolic differences between heterogenous NAFLD patients through integrative systems analysis of transcriptomic data and liver-specific genome-scale metabolic model. Furthermore, we identified transcription factors (TFs), including SREBF2, HNF4A, SREBF1, YY1 and KLF13, showing regulation of hepatic expression of genes in the NAFLD-associated modules and validated the TFs using data generated from a mouse NAFLD model. In conclusion, our integrative analysis facilitated our understanding of the regulatory mechanism of these perturbed TFs and associated biological processes.
