## Supplemental Dataset 3 for "A network-based approach reveals the dysregulated transcriptional regulation in non-alcohol fatty liver disease"

### Sheet: Dataset S3
Name	Genes (tot)	Stat (dist.dir.up)	p (dist.dir.up)	p adj (dist.dir.up)	Stat (dist.dir.dn)	p (dist.dir.dn)	p adj (dist.dir.dn)	group	Direction	padj
Endocytosis	244	16.989	1.2286e-08	2.0792e-06	-15.144	1	1	NAFL / control	UP	2.0792e-06
Adherens junction	72	17.225	3.3981e-08	3.4887e-06	-15.628	1	1	NAFL / control	UP	3.4887e-06
Regulation of actin cytoskeleton	213	16.213	4.7969e-08	3.6936e-06	-11.624	0.99995	1	NAFL / control	UP	3.6936e-06
Lysosome	123	16.276	1.0542e-07	6.4942e-06	-15.043	1	1	NAFL / control	UP	6.4942e-06
Focal adhesion	198	15.873	2.0889e-07	1.0723e-05	-12.937	0.99998	1	NAFL / control	UP	1.0723e-05
Insulin resistance	108	15.615	2.6995e-07	1.1878e-05	-13.914	0.99999	1	NAFL / control	UP	1.1878e-05
Insulin signaling pathway	137	15.124	3.7606e-07	1.4478e-05	-13.73	0.99999	1	NAFL / control	UP	1.4478e-05
Axon guidance	180	14.602	8.9962e-07	2.7708e-05	-11.648	0.99992	1	NAFL / control	UP	2.7708e-05
Protein processing in endoplasmic reticulum	163	13.904	1.9422e-06	4.985e-05	-10.575	0.99975	1	NAFL / control	UP	4.985e-05
AMPK signaling pathway	120	14.139	8.2884e-06	0.00015017	-13.825	0.99997	1	NAFL / control	UP	0.00015017
Longevity regulating pathway	102	12.297	1.8798e-05	0.00030473	-12.192	0.99993	1	NAFL / control	UP	0.00030473
Cell adhesion molecules (CAMs)	145	12.226	2.472e-05	0.00034608	-12.051	0.99994	1	NAFL / control	UP	0.00034608
ErbB signaling pathway	84	12.585	2.4216e-05	0.00034608	-11.035	0.99966	1	NAFL / control	UP	0.00034608
Thyroid hormone signaling pathway	116	12.177	2.4342e-05	0.00034608	-9.6537	0.99931	1	NAFL / control	UP	0.00034608
Glycosaminoglycan biosynthesis	53	12.655	2.7622e-05	0.00035449	-12.624	0.99992	1	NAFL / control	UP	0.00035449
Tight junction	170	11.01	8.5444e-05	0.00090748	-7.919	0.99766	1	NAFL / control	UP	0.00090748
Sphingolipid signaling pathway	119	11.053	0.00014144	0.0014053	-9.7538	0.99929	1	NAFL / control	UP	0.0014053
Adipocytokine signaling pathway	69	10.886	0.00015692	0.0014646	-9.1613	0.99839	1	NAFL / control	UP	0.0014646
Leukocyte transendothelial migration	112	11.273	0.00022516	0.0020397	-7.4195	0.99115	1	NAFL / control	UP	0.0020397
Hippo signaling pathway	160	10.457	0.00027815	0.0024093	-10.457	0.99967	1	NAFL / control	UP	0.0024093
Phospholipase D signaling pathway	147	10.82	0.00028943	0.0024093	-9.6432	0.99909	1	NAFL / control	UP	0.0024093
Signaling pathways regulating pluripotency of stem cells	139	10.467	0.0003425	0.0027761	-10.363	0.99966	1	NAFL / control	UP	0.0027761
Rap1 signaling pathway	206	9.6125	0.00050113	0.0038587	-7.6365	0.99758	1	NAFL / control	UP	0.0038587
mTOR signaling pathway	152	9.5395	0.00062571	0.0044818	-8.3866	0.99799	1	NAFL / control	UP	0.0044818
VEGF signaling pathway	59	9.4306	0.00082018	0.0054916	-7.5606	0.99277	1	NAFL / control	UP	0.0054916
Apoptosis	140	9.3748	0.00095849	0.0056772	-3.5385	0.94484	1	NAFL / control	UP	0.0056772
ECM-receptor interaction	82	9.1794	0.00089231	0.0056772	-9.1271	0.99838	1	NAFL / control	UP	0.0056772
HIF-1 signaling pathway	100	9.5519	0.00087558	0.0056772	-6.6314	0.98876	1	NAFL / control	UP	0.0056772
Inositol phosphate metabolism	73	9.4722	0.0009317	0.0056772	-9.4724	0.99833	1	NAFL / control	UP	0.0056772
Other types of O-glycan biosynthesis	22	9.8098	0.00093931	0.0056772	-9.8095	0.99748	1	NAFL / control	UP	0.0056772
Phosphatidylinositol signaling system	98	9.2498	0.00095073	0.0056772	-9.2499	0.99852	1	NAFL / control	UP	0.0056772
Sphingolipid metabolism	47	9.8078	0.00098229	0.0057084	-9.8078	0.99808	1	NAFL / control	UP	0.0057084
Mannose type O-glycan biosynthesis	22	9.6589	0.0010999	0.0062733	-9.6588	0.99716	1	NAFL / control	UP	0.0062733
Wnt signaling pathway	158	9.3626	0.0011453	0.0064138	-7.2638	0.99349	1	NAFL / control	UP	0.0064138
Fc gamma R-mediated phagocytosis	90	9.2303	0.0018226	0.0097576	-6.2681	0.98125	1	NAFL / control	UP	0.0097576
Gap junction	88	8.675	0.0019468	0.010163	-8.675	0.99711	1	NAFL / control	UP	0.010163
Autophagy	128	8.7606	0.0020092	0.010314	-8.5287	0.99742	1	NAFL / control	UP	0.010314
Oxytocin signaling pathway	153	8.1455	0.0026771	0.013399	-4.902	0.97629	1	NAFL / control	UP	0.013399
Neurotrophin signaling pathway	119	8.262	0.0029233	0.014068	-4.5178	0.96217	1	NAFL / control	UP	0.014068
PI3K-Akt signaling pathway	353	7.2278	0.0034227	0.016218	-3.5575	0.97665	1	NAFL / control	UP	0.016218
Parathyroid hormone synthesis, secretion and action	106	8.3897	0.0037994	0.017466	-4.4624	0.94647	1	NAFL / control	UP	0.017466
Prolactin signaling pathway	70	8.3104	0.0037656	0.017466	-6.5856	0.98389	1	NAFL / control	UP	0.017466
Biosynthesis of unsaturated fatty acids	27	8.8651	0.0038802	0.017575	-8.7009	0.99251	1	NAFL / control	UP	0.017575
Synaptic vesicle cycle	78	8.0815	0.0041027	0.018314	-8.0187	0.99466	1	NAFL / control	UP	0.018314
Cellular senescence	160	7.3016	0.0070375	0.029291	-5.1322	0.97618	1	NAFL / control	UP	0.029291
Calcium signaling pathway	187	6.6856	0.0072987	0.029973	-5.7036	0.98906	1	NAFL / control	UP	0.029973
Ras signaling pathway	230	6.7964	0.0076743	0.031101	-4.9596	0.98408	1	NAFL / control	UP	0.031101
Apelin signaling pathway	137	7.1605	0.0079081	0.031632	-4.8035	0.96924	1	NAFL / control	UP	0.031632
Estrogen signaling pathway	137	7.0525	0.0086855	0.033862	-4.6221	0.96564	1	NAFL / control	UP	0.033862
Lysine degradation	59	6.9819	0.0086728	0.033862	-6.9817	0.98904	1	NAFL / control	UP	0.033862
MAPK signaling pathway	294	6.8165	0.01005	0.038692	-0.52755	0.83546	1	NAFL / control	UP	0.038692
Galactose metabolism	31	7.1626	0.010935	0.041071	-6.8558	0.98105	1	NAFL / control	UP	0.041071
Gastric acid secretion	75	6.7908	0.01115	0.041375	-6.7908	0.98794	1	NAFL / control	UP	0.041375
Ribosome	134	-59.158	1	1	89.629	0	0	NAFL / control	DOWN	0
Oxidative phosphorylation	120	-29.341	1	1	34.131	1.1102e-16	1.7097e-14	NAFL / control	DOWN	1.7097e-14
Spliceosome	133	-20.779	1	1	28.738	7.5828e-14	7.785e-12	NAFL / control	DOWN	7.785e-12
Thermogenesis	218	-20.36	1	1	26.611	1.3858e-10	7.1138e-09	NAFL / control	DOWN	7.1138e-09
Basal transcription factors	45	-13.177	0.99995	1	19.086	1.9725e-06	6.0752e-05	NAFL / control	DOWN	6.0752e-05
Proteasome	45	-16.845	1	1	16.845	2.7494e-05	0.00076982	NAFL / control	DOWN	0.00076982
Ribosome biogenesis in eukaryotes	77	-12.548	0.99995	1	15.525	5.9493e-05	0.001527	NAFL / control	DOWN	0.001527
RNA transport	159	-11.162	0.99927	1	15.332	0.00035534	0.0084188	NAFL / control	DOWN	0.0084188
RNA degradation	79	-10.947	0.9993	1	14.121	0.00066783	0.014692	NAFL / control	DOWN	0.014692
Retrograde endocannabinoid signaling	141	-9.5613	0.99739	1	14.11	0.00081278	0.016689	NAFL / control	DOWN	0.016689
Folate biosynthesis	26	-4.0912	0.88626	1	11.93	0.0015535	0.028146	NAFL / control	DOWN	0.028146
Oxidative phosphorylation	120	-32.789	1	1	41.137	0	0	NASH / control	DOWN	0
Ribosome	134	-65.077	1	1	105.7	0	0	NASH / control	DOWN	0
Thermogenesis	218	-23.042	1	1	32.869	1.2212e-15	7.5229e-14	NASH / control	DOWN	7.5229e-14
Spliceosome	133	-22.154	1	1	31.285	3.4195e-14	1.7553e-12	NASH / control	DOWN	1.7553e-12
Focal adhesion	198	21.095	3.999e-11	1.2317e-08	-19.136	1	1	NASH / control	UP	1.2317e-08
Regulation of actin cytoskeleton	213	18.865	2.7281e-09	2.8008e-07	-16.067	1	1	NASH / control	UP	2.8008e-07
Lysosome	123	18.077	9.6285e-09	5.9312e-07	-17.925	1	1	NASH / control	UP	5.9312e-07
Endocytosis	244	17.776	5.1634e-08	2.2719e-06	-15.945	1	1	NASH / control	UP	2.2719e-06
Adherens junction	72	16.836	7.3177e-08	2.8173e-06	-15.263	0.99999	1	NASH / control	UP	2.8173e-06
Axon guidance	180	16.718	2.335e-07	7.9908e-06	-14.771	0.99999	1	NASH / control	UP	7.9908e-06
ECM-receptor interaction	82	15.71	9.8232e-07	2.5213e-05	-14.218	0.99996	1	NASH / control	UP	2.5213e-05
Cell adhesion molecules (CAMs)	145	14.619	3.8956e-06	7.0579e-05	-14.451	0.99999	1	NASH / control	UP	7.0579e-05
Insulin resistance	108	14.71	5.6162e-06	9.61e-05	-12.957	0.99989	1	NASH / control	UP	9.61e-05
Insulin signaling pathway	137	13.395	6.1177e-06	9.9171e-05	-10.869	0.9997	1	NASH / control	UP	9.9171e-05
AMPK signaling pathway	120	13.526	8.1928e-06	0.00012617	-13.135	0.99997	1	NASH / control	UP	0.00012617
Tight junction	170	13.568	1.0922e-05	0.00016019	-12.499	0.99993	1	NASH / control	UP	0.00016019
Leukocyte transendothelial migration	112	13.959	1.3578e-05	0.0001901	-11.342	0.99955	1	NASH / control	UP	0.0001901
Protein processing in endoplasmic reticulum	163	13.395	1.7464e-05	0.00021596	-9.9149	0.99908	1	NASH / control	UP	0.00021596
Thyroid hormone signaling pathway	116	13.278	2.7792e-05	0.00031704	-10.786	0.99913	1	NASH / control	UP	0.00031704
ErbB signaling pathway	84	12.721	4.5454e-05	0.00047192	-12.643	0.99985	1	NASH / control	UP	0.00047192
Phospholipase D signaling pathway	147	13.011	4.5966e-05	0.00047192	-11.872	0.99981	1	NASH / control	UP	0.00047192
Hippo signaling pathway	160	12.443	5.771e-05	0.00055546	-11.363	0.99967	1	NASH / control	UP	0.00055546
Sphingolipid signaling pathway	119	12.074	8.7341e-05	0.0007912	-10.873	0.99958	1	NASH / control	UP	0.0007912
Glycosaminoglycan biosynthesis	53	12.531	0.00010074	0.00083863	-12.409	0.99959	1	NASH / control	UP	0.00083863
Longevity regulating pathway	102	11.518	0.0001526	0.0011606	-10.115	0.99895	1	NASH / control	UP	0.0011606
Apoptosis	140	11.55	0.00019687	0.0014437	-6.8938	0.98624	1	NASH / control	UP	0.0014437
Wnt signaling pathway	158	11.399	0.0002697	0.0018879	-10.357	0.99935	1	NASH / control	UP	0.0018879
Fc gamma R-mediated phagocytosis	90	11.267	0.00030779	0.0021066	-8.3912	0.99312	1	NASH / control	UP	0.0021066
Signaling pathways regulating pluripotency of stem cells	139	10.86	0.00039704	0.0026019	-9.6592	0.99868	1	NASH / control	UP	0.0026019
Inositol phosphate metabolism	73	10.641	0.00049713	0.0030623	-10.641	0.99936	1	NASH / control	UP	0.0030623
VEGF signaling pathway	59	10.325	0.00062239	0.0036169	-8.6269	0.99462	1	NASH / control	UP	0.0036169
Gap junction	88	10.438	0.00066781	0.003809	-10.438	0.9988	1	NASH / control	UP	0.003809
Adipocytokine signaling pathway	69	10.387	0.00071793	0.0040204	-8.7292	0.99538	1	NASH / control	UP	0.0040204
Sphingolipid metabolism	47	10.469	0.00080495	0.0044272	-10.469	0.99829	1	NASH / control	UP	0.0044272
Rap1 signaling pathway	206	10.088	0.00086007	0.0045673	-8.1825	0.99646	1	NASH / control	UP	0.0045673
Biosynthesis of unsaturated fatty acids	27	9.8983	0.00087571	0.0045715	-9.2804	0.99622	1	NASH / control	UP	0.0045715
PI3K-Akt signaling pathway	353	10.051	0.00092347	0.0047405	-5.755	0.98933	1	NASH / control	UP	0.0047405
Phosphatidylinositol signaling system	98	10.194	0.0010991	0.0055497	-10.194	0.99857	1	NASH / control	UP	0.0055497
Cellular senescence	160	9.622	0.0014366	0.0071364	-7.4927	0.99254	1	NASH / control	UP	0.0071364
Synaptic vesicle cycle	78	9.8856	0.0014861	0.0072145	-9.7083	0.99758	1	NASH / control	UP	0.0072145
Other types of O-glycan biosynthesis	22	9.2572	0.0018531	0.0086478	-9.257	0.99572	1	NASH / control	UP	0.0086478
Estrogen signaling pathway	137	8.6851	0.0023459	0.010536	-6.3424	0.9867	1	NASH / control	UP	0.010536
mTOR signaling pathway	152	9.1534	0.002324	0.010536	-8.0326	0.99505	1	NASH / control	UP	0.010536
HIF-1 signaling pathway	100	9.2727	0.0027	0.01155	-6.3716	0.97887	1	NASH / control	UP	0.01155
Neurotrophin signaling pathway	119	8.9782	0.0026975	0.01155	-6.54	0.98583	1	NASH / control	UP	0.01155
Oxytocin signaling pathway	153	9.0344	0.0026359	0.01155	-6.9078	0.98931	1	NASH / control	UP	0.01155
Mannose type O-glycan biosynthesis	22	8.7813	0.0029745	0.012215	-8.7811	0.99382	1	NASH / control	UP	0.012215
Autophagy	128	8.7054	0.0044284	0.017713	-7.3306	0.98905	1	NASH / control	UP	0.017713
Apelin signaling pathway	137	7.9524	0.0048407	0.019115	-5.6512	0.97892	1	NASH / control	UP	0.019115
Parathyroid hormone synthesis, secretion and action	106	8.5599	0.0054078	0.02082	-4.672	0.94258	1	NASH / control	UP	0.02082
Platelet activation	124	8.4413	0.0055108	0.020955	-8.4428	0.99479	1	NASH / control	UP	0.020955
Prolactin signaling pathway	70	8.3139	0.0073476	0.026624	-5.1706	0.94478	1	NASH / control	UP	0.026624
Protein digestion and absorption	90	7.9329	0.0084008	0.029741	-7.9329	0.99059	1	NASH / control	UP	0.029741
Bile secretion	71	7.3681	0.0093014	0.031832	-7.3681	0.9906	1	NASH / control	UP	0.031832
Galactose metabolism	31	7.4811	0.0091342	0.031832	-7.1311	0.98253	1	NASH / control	UP	0.031832
MAPK signaling pathway	294	8.1051	0.0092987	0.031832	-2.7031	0.90909	1	NASH / control	UP	0.031832
ABC transporters	45	7.4991	0.010386	0.035153	-7.4908	0.98623	1	NASH / control	UP	0.035153
Steroid biosynthesis	19	7.7174	0.010857	0.036348	-7.7181	0.98065	1	NASH / control	UP	0.036348
Terpenoid backbone biosynthesis	22	7.2782	0.011548	0.037984	-7.2782	0.98206	1	NASH / control	UP	0.037984
TNF signaling pathway	110	7.5659	0.011592	0.037984	-3.5025	0.90738	1	NASH / control	UP	0.037984
Ras signaling pathway	230	7.65	0.013147	0.042625	-5.917	0.9807	1	NASH / control	UP	0.042625
Notch signaling pathway	48	7.122	0.013524	0.043389	-7.1217	0.98278	1	NASH / control	UP	0.043389
GnRH signaling pathway	93	7.3476	0.014203	0.045097	-7.3476	0.98753	1	NASH / control	UP	0.045097
Proteasome	45	-18.468	1	1	18.468	6.0283e-06	0.0002063	NASH / control	DOWN	0.0002063
Basal transcription factors	45	-12.746	0.99995	1	16.641	4.5527e-05	0.0014022	NASH / control	DOWN	0.0014022
RNA transport	159	-12.234	0.99993	1	17.447	5.2359e-05	0.0014661	NASH / control	DOWN	0.0014661
Retrograde endocannabinoid signaling	141	-9.7191	0.99888	1	16.44	0.00011408	0.0025097	NASH / control	DOWN	0.0025097
Ribosome biogenesis in eukaryotes	77	-12.666	0.99997	1	15.643	0.00010685	0.0025097	NASH / control	DOWN	0.0025097
RNA degradation	79	-11.508	0.99989	1	14.733	0.00037456	0.0067862	NASH / control	DOWN	0.0067862
