## Supplemental Dataset 7 for "A network-based approach reveals the dysregulated transcriptional regulation in non-alcohol fatty liver disease"

### Sheet: Dataset S7
Ensembl	Gene	coef	cutoff	p	FDR_BH	Module
ENSG00000081760	AACS	0.735963	5.68968	0.000168635	0.00103501	Cohort1_215_M4
ENSG00000081760	AACS	0.735963	5.68968	0.000168635	0.00103501	Cohort3_58_M7
ENSG00000278540	ACACA	0.876315	5.61351	5.65743e-07	1.70116e-05	Cohort2_75_M3
ENSG00000278540	ACACA	0.876315	5.61351	5.65743e-07	1.70116e-05	Cohort1_215_M4
ENSG00000120437	ACAT2	0.221566	12.9178	0.210747	0.22718	Cohort2_75_M3
ENSG00000120437	ACAT2	0.221566	12.9178	0.210747	0.22718	Cohort1_215_M4
ENSG00000120437	ACAT2	0.221566	12.9178	0.210747	0.22718	Cohort3_58_M7
ENSG00000144476	ACKR3	0.531948	5.71685	0.00283137	0.0080468	Cohort2_75_M3
ENSG00000131473	ACLY	0.520159	19.9384	0.00368133	0.00982131	Cohort2_75_M3
ENSG00000131473	ACLY	0.520159	19.9384	0.00368133	0.00982131	Cohort1_215_M4
ENSG00000131069	ACSS2	0.333268	0.483493	0.150867	0.172209	Cohort2_75_M3
ENSG00000131069	ACSS2	0.333268	0.483493	0.150867	0.172209	Cohort1_215_M4
ENSG00000131069	ACSS2	0.333268	0.483493	0.150867	0.172209	Cohort3_58_M7
ENSG00000006831	ADIPOR2	-0.269137	41.1912	0.233737	0.248123	Cohort3_58_M7
ENSG00000117448	AKR1A1	0.382516	137.33	0.0376257	0.0574581	Cohort3_58_M7
ENSG00000136872	ALDOB	-0.580274	444.38	0.00181598	0.00581929	Cohort2_75_M3
ENSG00000109107	ALDOC	0.314339	24.5268	0.0897074	0.113437	Cohort2_75_M3
ENSG00000109107	ALDOC	0.314339	24.5268	0.0897074	0.113437	Cohort1_215_M4
ENSG00000109107	ALDOC	0.314339	24.5268	0.0897074	0.113437	Cohort3_58_M7
ENSG00000239382	ALKBH6	0.380473	9.76193	0.0718728	0.0949645	Cohort2_75_M3
ENSG00000239382	ALKBH6	0.380473	9.76193	0.0718728	0.0949645	Cohort3_58_M7
ENSG00000169814	BTD	-0.477842	13.5709	0.0180423	0.0325585	Cohort3_58_M7
ENSG00000182472	CAPN12	0.204334	0.909794	0.295591	0.304629	Cohort2_75_M3
ENSG00000182472	CAPN12	0.204334	0.909794	0.295591	0.304629	Cohort3_58_M7
ENSG00000102384	CENPI	0.75365	1.23265	1.7738e-05	0.000202576	Cohort3_58_M7
ENSG00000147400	CETN2	0.653499	16.8738	0.0012829	0.00450848	Cohort2_75_M3
ENSG00000147400	CETN2	0.653499	16.8738	0.0012829	0.00450848	Cohort1_215_M4
ENSG00000103018	CYB5B	0.696422	43.3056	0.000311345	0.00160524	Cohort1_215_M4
ENSG00000103018	CYB5B	0.696422	43.3056	0.000311345	0.00160524	Cohort3_58_M7
ENSG00000186115	CYP4F2	-0.477823	36.6276	0.00943193	0.0198102	Cohort3_58_M7
ENSG00000171954	CYP4F22	-0.233421	2.99865	0.187446	0.205705	Cohort2_75_M3
ENSG00000001630	CYP51A1	0.290938	56.7859	0.099291	0.123122	Cohort2_75_M3
ENSG00000001630	CYP51A1	0.290938	56.7859	0.099291	0.123122	Cohort1_215_M4
ENSG00000001630	CYP51A1	0.290938	56.7859	0.099291	0.123122	Cohort3_58_M7
ENSG00000167910	CYP7A1	-0.613683	4.50173	0.000486554	0.00222986	Cohort2_75_M3
ENSG00000168209	DDIT4	0.321596	55.5253	0.0744799	0.097658	Cohort2_75_M3
ENSG00000116133	DHCR24	0.539628	445.047	0.00764542	0.0169464	Cohort2_75_M3
ENSG00000116133	DHCR24	0.539628	445.047	0.00764542	0.0169464	Cohort3_58_M7
ENSG00000172893	DHCR7	0.448566	101.382	0.0183228	0.0329154	Cohort2_75_M3
ENSG00000172893	DHCR7	0.448566	101.382	0.0183228	0.0329154	Cohort1_215_M4
ENSG00000172893	DHCR7	0.448566	101.382	0.0183228	0.0329154	Cohort3_58_M7
ENSG00000092964	DPYSL2	0.290684	11.0172	0.153679	0.174954	Cohort3_58_M7
ENSG00000147155	EBP	0.326652	84.9033	0.0678605	0.0909765	Cohort2_75_M3
ENSG00000147155	EBP	0.326652	84.9033	0.0678605	0.0909765	Cohort1_215_M4
ENSG00000147155	EBP	0.326652	84.9033	0.0678605	0.0909765	Cohort3_58_M7
ENSG00000093144	ECHDC1	0.714348	27.7579	0.000101025	0.000697939	Cohort3_58_M7
ENSG00000170522	ELOVL6	0.2474	18.5226	0.248344	0.261262	Cohort2_75_M3
ENSG00000170522	ELOVL6	0.2474	18.5226	0.248344	0.261262	Cohort3_58_M7
ENSG00000133935	ERG28	-0.312544	18.95	0.113912	0.13734	Cohort2_75_M3
ENSG00000133935	ERG28	-0.312544	18.95	0.113912	0.13734	Cohort1_215_M4
ENSG00000133935	ERG28	-0.312544	18.95	0.113912	0.13734	Cohort3_58_M7
ENSG00000149485	FADS1	0.476515	16.9187	0.00717181	0.0161711	Cohort2_75_M3
ENSG00000149485	FADS1	0.476515	16.9187	0.00717181	0.0161711	Cohort1_215_M4
ENSG00000149485	FADS1	0.476515	16.9187	0.00717181	0.0161711	Cohort3_58_M7
ENSG00000134824	FADS2	0.325258	98.4442	0.0877105	0.111395	Cohort2_75_M3
ENSG00000134824	FADS2	0.325258	98.4442	0.0877105	0.111395	Cohort1_215_M4
ENSG00000134824	FADS2	0.325258	98.4442	0.0877105	0.111395	Cohort3_58_M7
ENSG00000169710	FASN	0.362756	60.6097	0.0426138	0.0632873	Cohort2_75_M3
ENSG00000169710	FASN	0.362756	60.6097	0.0426138	0.0632873	Cohort1_215_M4
ENSG00000169710	FASN	0.362756	60.6097	0.0426138	0.0632873	Cohort3_58_M7
ENSG00000079459	FDFT1	0.637715	73.3803	0.000654171	0.00274344	Cohort2_75_M3
ENSG00000079459	FDFT1	0.637715	73.3803	0.000654171	0.00274344	Cohort1_215_M4
ENSG00000079459	FDFT1	0.637715	73.3803	0.000654171	0.00274344	Cohort3_58_M7
ENSG00000160752	FDPS	0.634797	324.072	0.00123622	0.00438997	Cohort2_75_M3
ENSG00000160752	FDPS	0.634797	324.072	0.00123622	0.00438997	Cohort1_215_M4
ENSG00000160752	FDPS	0.634797	324.072	0.00123622	0.00438997	Cohort3_58_M7
ENSG00000106633	GCK	-0.453492	0.0443454	0.0106522	0.0217289	Cohort2_75_M3
ENSG00000124767	GLO1	0.624004	65.4571	0.00042586	0.00202038	Cohort3_58_M7
ENSG00000119927	GPAM	-0.442487	39.972	0.0405429	0.0608677	Cohort2_75_M3
ENSG00000119927	GPAM	-0.442487	39.972	0.0405429	0.0608677	Cohort3_58_M7
ENSG00000250510	GPR162	-0.291607	1.23734	0.105811	0.12958	Cohort3_58_M7
ENSG00000113161	HMGCR	0.309867	18.8943	0.0974285	0.121196	Cohort2_75_M3
ENSG00000113161	HMGCR	0.309867	18.8943	0.0974285	0.121196	Cohort1_215_M4
ENSG00000113161	HMGCR	0.309867	18.8943	0.0974285	0.121196	Cohort3_58_M7
ENSG00000112972	HMGCS1	0.327762	99.5444	0.104147	0.128017	Cohort2_75_M3
ENSG00000112972	HMGCS1	0.327762	99.5444	0.104147	0.128017	Cohort1_215_M4
ENSG00000112972	HMGCS1	0.327762	99.5444	0.104147	0.128017	Cohort3_58_M7
ENSG00000149084	HSD17B12	0.764885	20.4615	0.000313833	0.00161409	Cohort2_75_M3
ENSG00000149084	HSD17B12	0.764885	20.4615	0.000313833	0.00161409	Cohort3_58_M7
ENSG00000170509	HSD17B13	-0.660094	15.6659	0.000351452	0.00176063	Cohort2_75_M3
ENSG00000132196	HSD17B7	0.259634	7.36648	0.179587	0.19854	Cohort2_75_M3
ENSG00000132196	HSD17B7	0.259634	7.36648	0.179587	0.19854	Cohort1_215_M4
ENSG00000132196	HSD17B7	0.259634	7.36648	0.179587	0.19854	Cohort3_58_M7
ENSG00000067064	IDI1	0.381748	63.9132	0.0301507	0.0483371	Cohort2_75_M3
ENSG00000067064	IDI1	0.381748	63.9132	0.0301507	0.0483371	Cohort1_215_M4
ENSG00000067064	IDI1	0.381748	63.9132	0.0301507	0.0483371	Cohort3_58_M7
ENSG00000186480	INSIG1	-0.336117	129.139	0.0629446	0.0859295	Cohort2_75_M3
ENSG00000186480	INSIG1	-0.336117	129.139	0.0629446	0.0859295	Cohort1_215_M4
ENSG00000186480	INSIG1	-0.336117	129.139	0.0629446	0.0859295	Cohort3_58_M7
ENSG00000101230	ISM1	0.301742	0.490002	0.122001	0.145087	Cohort2_75_M3
ENSG00000130164	LDLR	-0.391031	24.5829	0.0942643	0.118009	Cohort2_75_M3
ENSG00000130164	LDLR	-0.391031	24.5829	0.0942643	0.118009	Cohort1_215_M4
ENSG00000130164	LDLR	-0.391031	24.5829	0.0942643	0.118009	Cohort3_58_M7
ENSG00000171747	LGALS4	0.50032	393.025	0.012046	0.0238576	Cohort3_58_M7
ENSG00000148356	LRSAM1	-0.197899	4.49568	0.264246	0.27561	Cohort2_75_M3
ENSG00000160285	LSS	0.286504	17.072	0.107178	0.130946	Cohort2_75_M3
ENSG00000160285	LSS	0.286504	17.072	0.107178	0.130946	Cohort1_215_M4
ENSG00000160285	LSS	0.286504	17.072	0.107178	0.130946	Cohort3_58_M7
ENSG00000177943	MAMDC4	-0.355291	1.92619	0.0495023	0.0713131	Cohort2_75_M3
ENSG00000108984	MAP2K6	0.420167	1.71235	0.0267155	0.043921	Cohort2_75_M3
ENSG00000065833	ME1	0.674366	12.9008	0.000428093	0.0020279	Cohort2_75_M3
ENSG00000139428	MMAB	0.203229	24.6342	0.25993	0.271651	Cohort2_75_M3
ENSG00000139428	MMAB	0.203229	24.6342	0.25993	0.271651	Cohort1_215_M4
ENSG00000139428	MMAB	0.203229	24.6342	0.25993	0.271651	Cohort3_58_M7
ENSG00000196549	MME	-0.272487	0.493986	0.123261	0.146291	Cohort2_75_M3
ENSG00000052802	MSMO1	-0.310554	75.3754	0.0850476	0.108751	Cohort2_75_M3
ENSG00000052802	MSMO1	-0.310554	75.3754	0.0850476	0.108751	Cohort3_58_M7
ENSG00000167508	MVD	0.570825	27.2095	0.00125944	0.0044485	Cohort2_75_M3
ENSG00000167508	MVD	0.570825	27.2095	0.00125944	0.0044485	Cohort1_215_M4
ENSG00000167508	MVD	0.570825	27.2095	0.00125944	0.0044485	Cohort3_58_M7
ENSG00000110921	MVK	0.368117	18.4973	0.0449553	0.06606	Cohort2_75_M3
ENSG00000110921	MVK	0.368117	18.4973	0.0449553	0.06606	Cohort1_215_M4
ENSG00000140939	NOL3	0.662295	18.7431	0.000209849	0.00120646	Cohort2_75_M3
ENSG00000141458	NPC1	0.967154	16.9165	7.75465e-08	4.56505e-06	Cohort3_58_M7
ENSG00000015520	NPC1L1	0.357933	0.354248	0.0857702	0.109452	Cohort2_75_M3
ENSG00000015520	NPC1L1	0.357933	0.354248	0.0857702	0.109452	Cohort1_215_M4
ENSG00000015520	NPC1L1	0.357933	0.354248	0.0857702	0.109452	Cohort3_58_M7
ENSG00000147383	NSDHL	0.655687	22.7734	0.000523067	0.00234749	Cohort2_75_M3
ENSG00000147383	NSDHL	0.655687	22.7734	0.000523067	0.00234749	Cohort1_215_M4
ENSG00000147383	NSDHL	0.655687	22.7734	0.000523067	0.00234749	Cohort3_58_M7
ENSG00000105953	OGDH	0.216794	22.2182	0.252258	0.264781	Cohort3_58_M7
ENSG00000128050	PAICS	0.837781	52.8094	6.49656e-06	9.77903e-05	Cohort3_58_M7
ENSG00000120137	PANK3	0.343263	5.60849	0.0688249	0.0919645	Cohort2_75_M3
ENSG00000120137	PANK3	0.343263	5.60849	0.0688249	0.0919645	Cohort3_58_M7
ENSG00000169174	PCSK9	0.614043	19.5518	0.000697981	0.00285826	Cohort2_75_M3
ENSG00000169174	PCSK9	0.614043	19.5518	0.000697981	0.00285826	Cohort1_215_M4
ENSG00000169174	PCSK9	0.614043	19.5518	0.000697981	0.00285826	Cohort3_58_M7
ENSG00000185813	PCYT2	-0.51589	55.075	0.00684294	0.015595	Cohort3_58_M7
ENSG00000168291	PDHB	0.335488	59.3535	0.106944	0.130763	Cohort1_215_M4
ENSG00000168291	PDHB	0.335488	59.3535	0.106944	0.130763	Cohort3_58_M7
ENSG00000142657	PGD	0.648967	83.2775	0.000598981	0.00257477	Cohort1_215_M4
ENSG00000142657	PGD	0.648967	83.2775	0.000598981	0.00257477	Cohort3_58_M7
ENSG00000143627	PKLR	-0.395258	15.7209	0.0250661	0.041857	Cohort2_75_M3
ENSG00000100344	PNPLA3	0.221997	6.62303	0.24709	0.260009	Cohort2_75_M3
ENSG00000100344	PNPLA3	0.221997	6.62303	0.24709	0.260009	Cohort3_58_M7
ENSG00000126432	PRDX5	0.673415	311.31	0.000114657	0.000772115	Cohort3_58_M7
ENSG00000052344	PRSS8	-0.301366	0.0737558	0.143726	0.165702	Cohort2_75_M3
ENSG00000122378	PRXL2A	0.227121	80.2373	0.202946	0.220261	Cohort2_75_M3
ENSG00000122378	PRXL2A	0.227121	80.2373	0.202946	0.220261	Cohort1_215_M4
ENSG00000122378	PRXL2A	0.227121	80.2373	0.202946	0.220261	Cohort3_58_M7
ENSG00000103485	QPRT	0.489671	149.115	0.0200075	0.0352401	Cohort2_75_M3
ENSG00000072042	RDH11	0.412055	33.5048	0.0424902	0.0631412	Cohort2_75_M3
ENSG00000072042	RDH11	0.412055	33.5048	0.0424902	0.0631412	Cohort3_58_M7
ENSG00000109929	SC5D	-0.372302	33.8477	0.0350263	0.0544097	Cohort2_75_M3
ENSG00000109929	SC5D	-0.372302	33.8477	0.0350263	0.0544097	Cohort3_58_M7
ENSG00000099194	SCD	0.416474	67.2787	0.0746199	0.0977904	Cohort2_75_M3
ENSG00000099194	SCD	0.416474	67.2787	0.0746199	0.0977904	Cohort3_58_M7
ENSG00000159307	SCUBE1	-0.192917	0.238416	0.28494	0.294817	Cohort2_75_M3
ENSG00000101049	SGK2	0.436823	21.6567	0.0194812	0.0345215	Cohort2_75_M3
ENSG00000111252	SH2B3	0.304416	6.7788	0.087059	0.110826	Cohort2_75_M3
ENSG00000176974	SHMT1	-0.463988	68.2651	0.00844064	0.0182164	Cohort3_58_M7
ENSG00000174327	SLC16A13	0.272381	12.7523	0.12599	0.148939	Cohort2_75_M3
ENSG00000100075	SLC25A1	0.710726	89.5122	0.0030052	0.00843191	Cohort3_58_M7
ENSG00000004864	SLC25A13	-0.492055	35.5636	0.00877617	0.01875	Cohort3_58_M7
ENSG00000160785	SLC25A44	0.387255	13.2039	0.0552868	0.077709	Cohort2_75_M3
ENSG00000156222	SLC28A1	-0.455906	5.42093	0.00957135	0.0200125	Cohort2_75_M3
ENSG00000117834	SLC5A9	-0.275688	6.42828	0.215395	0.231402	Cohort2_75_M3
ENSG00000163029	SMC6	0.531261	7.09319	0.00459656	0.0116202	Cohort3_58_M7
ENSG00000182600	SNORC	0.294497	2.77495	0.107545	0.131319	Cohort2_75_M3
ENSG00000182600	SNORC	0.294497	2.77495	0.107545	0.131319	Cohort3_58_M7
ENSG00000171621	SPSB1	0.293007	22.3072	0.132041	0.15472	Cohort2_75_M3
ENSG00000104549	SQLE	0.648212	62.5026	0.000739463	0.00298427	Cohort2_75_M3
ENSG00000104549	SQLE	0.648212	62.5026	0.000739463	0.00298427	Cohort1_215_M4
ENSG00000104549	SQLE	0.648212	62.5026	0.000739463	0.00298427	Cohort3_58_M7
ENSG00000198911	SREBF2	0.268018	24.1829	0.132201	0.154806	Cohort2_75_M3
ENSG00000198911	SREBF2	0.268018	24.1829	0.132201	0.154806	Cohort3_58_M7
ENSG00000164211	STARD4	0.716621	3.5583	0.000141563	0.000907492	Cohort2_75_M3
ENSG00000164211	STARD4	0.716621	3.5583	0.000141563	0.000907492	Cohort3_58_M7
ENSG00000182134	TDRKH	0.455373	5.07109	0.0210535	0.03665	Cohort2_75_M3
ENSG00000151365	THRSP	-0.433113	0.669821	0.0171455	0.0313165	Cohort2_75_M3
ENSG00000151365	THRSP	-0.433113	0.669821	0.0171455	0.0313165	Cohort3_58_M7
ENSG00000132286	TIMM10B	0.597564	11.8983	0.00135779	0.00469276	Cohort2_75_M3
ENSG00000149476	TKFC	-0.467467	22.5287	0.00921308	0.0194548	Cohort2_75_M3
ENSG00000213996	TM6SF2	-0.446174	4.68579	0.0110381	0.0223211	Cohort3_58_M7
ENSG00000149809	TM7SF2	-0.314839	75.3959	0.0803409	0.103941	Cohort2_75_M3
ENSG00000149809	TM7SF2	-0.314839	75.3959	0.0803409	0.103941	Cohort1_215_M4
ENSG00000149809	TM7SF2	-0.314839	75.3959	0.0803409	0.103941	Cohort3_58_M7
ENSG00000106609	TMEM248	0.552434	23.3544	0.00257037	0.00751688	Cohort3_58_M7
ENSG00000109084	TMEM97	0.517392	63.1758	0.00986139	0.0204891	Cohort2_75_M3
ENSG00000109084	TMEM97	0.517392	63.1758	0.00986139	0.0204891	Cohort1_215_M4
ENSG00000109084	TMEM97	0.517392	63.1758	0.00986139	0.0204891	Cohort3_58_M7
ENSG00000101255	TRIB3	0.722562	35.3712	3.88768e-05	0.000347701	Cohort2_75_M3
ENSG00000101255	TRIB3	0.722562	35.3712	3.88768e-05	0.000347701	Cohort1_215_M4
ENSG00000101255	TRIB3	0.722562	35.3712	3.88768e-05	0.000347701	Cohort3_58_M7
ENSG00000146833	TRIM4	0.430624	12.9845	0.0302349	0.0484369	Cohort3_58_M7
