## Supplemental Dataset 8 for "A network-based approach reveals the dysregulated transcriptional regulation in non-alcohol fatty liver disease"

### Sheet: Dataset S8
TF	P-Adj (TF)	Overlap (TF)	Target genes (TF)	Module
SREBF2	4.53731e-11	6/22	PCSK9;LDLR;HMGCR;NPC1L1;FDPS;FDFT1	Cohort1_215_M4
SREBF1	1.78569e-10	6/30	PCSK9;LDLR;FASN;FDPS;ACLY;FDFT1	Cohort1_215_M4
HNF4A	1.13798e-05	4/46	NPC1L1;PCSK9;ACAT2;LDLR	Cohort1_215_M4
YY1	0.00518917	3/105	FDPS;LDLR;LSS	Cohort1_215_M4
KLF13	0.0151859	1/2	LDLR	Cohort1_215_M4
SREBF1	9.72524e-12	8/30	LDLR;THRSP;FDPS;FASN;SCD;FDFT1;PCSK9;ACLY	Cohort2_75_M3
SREBF2	3.969e-11	7/22	LDLR;NPC1L1;FDPS;HMGCR;FDFT1;PRSS8;PCSK9	Cohort2_75_M3
HNF4A	3.62816e-07	6/46	LDLR;NPC1L1;CYP7A1;GCK;ACAT2;PCSK9	Cohort2_75_M3
DBP	0.000919546	2/4	ALDOB;CYP7A1	Cohort2_75_M3
PPARGC1A	0.0043568	2/9	ALDOB;CYP7A1	Cohort2_75_M3
HOXC6	0.0420322	1/2	MME	Cohort2_75_M3
KLF13	0.0420322	1/2	LDLR	Cohort2_75_M3
YY1	0.0420322	3/105	LDLR;LSS;FDPS	Cohort2_75_M3
ATF4	0.0466154	2/41	TRIB3;DDIT4	Cohort2_75_M3
PDX1	0.0466154	1/3	GCK	Cohort2_75_M3
SREBF1	2.9014e-10	7/30	FASN;SCD;FDPS;LDLR;FDFT1;THRSP;PCSK9	Cohort3_58_M7
SREBF2	1.6683e-09	6/22	FDPS;NPC1L1;HMGCR;LDLR;FDFT1;PCSK9	Cohort3_58_M7
HNF4A	0.000205492	4/46	ACAT2;LDLR;NPC1L1;PCSK9	Cohort3_58_M7
ATF3	0.0118364	2/17	LDLR;ADIPOR2	Cohort3_58_M7
KLF13	0.0342566	1/2	LDLR	Cohort3_58_M7
YY1	0.0342566	3/105	LDLR;FDPS;LSS	Cohort3_58_M7
RFX1	0.0423837	7/15	CIITA;PCNA;HLA-DPB1;COL1A2;MYC;HLA-DRA;HLA-DMB	Cohort2_75_M2
CIITA	0.00782163	14/36	S100A4;STAT1;HLA-B;COL1A1;PSMC5;HLA-F;RAB4B;HLA-DOA;HLA-DPB1;HLA-DRB1;HLA-DMA;COL1A2;HLA-DMB;HLA-DRA	Cohort2_75_M2
RFX5	0.0107633	9/18	HLA-DPA1;HLA-DMA;HLA-DOA;HLA-DPB1;HLA-DQA1;HLA-DRB1;COL1A2;HLA-DMB;HLA-DRA	Cohort2_75_M2
RFXANK	0.0107633	8/15	HLA-DPA1;HLA-DMA;HLA-DOA;HLA-DPB1;HLA-DQA1;HLA-DRB1;HLA-DMB;HLA-DRA	Cohort2_75_M2
RFXAP	0.0107633	8/15	HLA-DPA1;HLA-DMA;HLA-DOA;HLA-DPB1;HLA-DQA1;HLA-DRB1;HLA-DMB;HLA-DRA	Cohort2_75_M2
RUNX3	0.0423837	11/32	HES1;CD36;CDKN1A;CLEC4G;TCF4;PEA15;ICAM3;TIMP1;JAG1;CCND1;MYC	Cohort2_75_M2
SP1	0.0423837	92/557	NOL7;MACROD1;FAS;CDKN1A;ASPN;POLD2;P2RX4;UGT2B15;C1QBP;APOE;CD14;STARD3;GJA1;F3;CCL5;SOD1;TIMP1;CD44;ALOX5;ADGRE5;HGF;MPG;NDUFV2;APOC3;WAS;RPS3A;CD151;IRF5;ITGB2;TIMP3;IGFBP3;COL1A1;MMP2;SLC19A1;CCND1;SMPD1;PLAT;BSG;FBLN1;CDK4;FGL2;BACE2;TGFB1;CES1;FBN1;GSTP1;DDB2;SPP1;CENPW;VIM;RGN;SLC39A1;CETP;CCL2;CD99;KRT18;MYC;LTBP4;CCND2;MMP14;TK1;HYAL1;KDR;CHST4;F2R;TIMP2;LYZ;TCN2;CFTR;RECK;GFER;DNASE2;ITG…	Cohort2_75_M2
SPI1	0.000594897	24/71	CTSS;MACROD1;MSR1;ACP5;ITGAX;HCK;NCF2;CLEC4G;CD68;IL18;CTSK;FCER1A;MNDA;CD163;CCL5;BTK;ITGAM;CYBB;CD40;WAS;PEBP1;CCL2;FLI1;ITGB2	Cohort2_75_M2
TP53	0.0423837	40/201	FAS;IGFBP3;IFI16;MMP2;FDXR;IER3;GDF15;CCND1;TYMS;MYC;TP53I3;CDK4;RRM2B;CDKN1A;GPNMB;CAV1;TCEAL1;PERP;CRYAB;EPHA2;CASP1;SIVA1;ANTXR1;STAT1;PDGFRB;DDB2;GSTP1;TBXAS1;MGMT;HRAS;NME1;APCS;ALOX5;BAX;REEP5;BTG2;PRC1;VCAN;THBS1;AQP3	Cohort2_75_M2
TRERF1	0.0298951	5/7	LILRB1;CD86;LILRB2;CD40;LILRB4	Cohort2_75_M2
SPI1	3.12764e-08	24/71	JCHAIN;CYBB;CD163;IL18;CSF3R;ITGAX;CTSS;CD68;ACP5;FLI1;WAS;ITGB2;TLR4;MNDA;HCK;FCER1A;CSF1;ITGAM;CCL5;BTK;CTSK;FCGR1A;MSR1;NCF2	Cohort3_58_M1
CIITA	2.01467e-07	16/36	HLA-DPB1;COL1A1;S100A4;HLA-DOA;HLA-DRB3;HLA-B;HLA-DMB;HLA-DMA;HLA-DRA;IRF1;HLA-A;HLA-F;COL1A2;HLA-DQB1;STAT1;HLA-DRB1	Cohort3_58_M1
NFKB1	2.70657e-07	64/399	COL1A1;BGN;PTGER4;CCR5;PIGR;BTG2;S100A6;CXCL10;RIPK2;IRF1;VWF;CD74;TGFB1;CDK4;IL18;PTAFR;BIRC3;CD38;TIMP1;TAP1;TLR3;HMOX1;ITGAX;HIF1A;LPL;MMP14;VCAM1;THBD;CCL19;MCL1;HPSE;CXCR4;ICAM1;SOCS3;F3;PTGDS;NOLC1;CXCL12;MYC;CD83;MMP2;TNFSF13B;JUNB;CD3G;EGR1;CSF1;HLA-F;B2M;PLAU;SQSTM1;CCL5;CD86;TLR2;PTPN6;OLR1;CREB3;CCR2;GSTP1;ALOX5AP;PSMB9;CFTR;TRIM21;COL1A2;SERPINB1	Cohort3_58_M1
RFXAP	5.41889e-07	10/15	HLA-DPB1;HLA-DOA;HLA-DRB3;HLA-DPA1;HLA-DMB;HLA-DMA;HLA-DRA;HLA-DQB1;HLA-DQA1;HLA-DRB1	Cohort3_58_M1
RFX5	5.41889e-07	11/18	HLA-DPB1;HLA-DOA;HLA-DRB3;HLA-DPA1;HLA-DMB;HLA-DMA;HLA-DRA;HLA-DQB1;HLA-DQA1;COL1A2;HLA-DRB1	Cohort3_58_M1
RFXANK	5.41889e-07	10/15	HLA-DPB1;HLA-DOA;HLA-DRB3;HLA-DPA1;HLA-DMB;HLA-DMA;HLA-DRA;HLA-DQB1;HLA-DQA1;HLA-DRB1	Cohort3_58_M1
RELA	1.06658e-06	61/394	COL1A1;BGN;PTGER4;CCR5;PIGR;BTG2;S100A6;CXCL10;RIPK2;IRF1;VWF;CD74;CDK4;IL18;GTF2B;PTAFR;BIRC3;CD38;TAP1;TLR3;TIMP1;HMOX1;ITGAX;HIF1A;LPL;MMP14;VCAM1;THBD;CCL19;MCL1;HPSE;CXCR4;ICAM1;SOCS3;F3;NOLC1;CXCL12;STAT1;MYC;CD83;MMP2;JUNB;EGR1;CSF1;HLA-A;HLA-F;PLAU;CCL5;CD86;TLR2;PTPN6;OLR1;CREB3;CCR2;GSTP1;ALOX5AP;PSMB9;CFTR;TRIM21;COL1A2;SERPINB1	Cohort3_58_M1
SP1	9.50756e-06	75/557	LSP1;VIM;COL1A1;SRC;SP3;TGFBR2;CD163;PTN;CHST4;TGFB1;CDK4;NFKB2;TIMP1;PDHA1;SNAP25;ENG;HGF;LOXL4;ADGRE5;ITGAX;GM2A;LPL;MMP14;THBD;ASPN;IFNGR1;ICAM1;BACE2;F3;SPP1;DNASE2;ITGB2;WAS;RASSF1;APLNR;MYC;CD83;CD44;MNDA;CTSL;MMP2;FGL2;EGR1;LTBP4;BSG;LYZ;UBC;SQSTM1;APP;PLAU;F2R;CD151;TIMP2;EDNRB;FOS;CCL5;ATM;TIMP3;FBN1;TLR2;ITGAV;FUT4;BTK;PROM1;GSTP1;IRF5;ACVRL1;RECK;TCN2;KRT18;MMRN1;SPN;CFTR;UGCG;CAV1	Cohort3_58_M1
ERG	2.23429e-05	12/30	EPB41L3;VIM;ICAM2;CXCR4;VWF;ICAM1;ERG;ILK;SPP1;ADAMTS1;HMOX1;ENG	Cohort3_58_M1
ETS2	4.57275e-05	12/32	FLI1;MMP2;CD163;ICAM1;VWF;EGR1;ERG;LCK;APP;CSF3R;MSR1;MYC	Cohort3_58_M1
STAT1	5.85919e-05	22/98	CXCL10;IRF1;TIMP1;MVP;TAP1;TLR3;HMOX1;ICAM1;SOCS3;PLSCR1;CTSL;TNFSF13B;HLA-E;APP;S100A10;CCR1;LY96;CD86;IRF8;PSMB9;FCGR1A;CFTR	Cohort3_58_M1
ETS1	0.000153415	20/89	COL1A1;TGFBR2;MGAT5;VWF;CSF3R;HMOX1;FLT1;TBXAS1;CXCR4;F13A1;FLI1;WAS;CR1;EGR1;ERG;SQSTM1;PLAU;CASP1;RHOC;LCK	Cohort3_58_M1
JUN	0.000229829	30/173	TXN;STMN1;PTN;SYK;NFKB2;MMP7;PDHA1;NTS;ITGAX;RELB;VCAM1;SPI1;F3;MYC;DCN;TNFRSF1B;MMP2;CTSL;CSF1;APP;PLAU;TIMP2;CCL5;ETS1;MGP;RARB;MAP3K1;GSTP1;MSR1;LGALS3	Cohort3_58_M1
TWIST2	0.000288061	10/27	CD44;MMP2;ICAM1;NR2F1;SRPX;F2R;ILK;ITGB1;FOS;ATM	Cohort3_58_M1
CEBPA	0.000355721	14/52	HOMER3;SPI1;CD163;HK3;ICAM1;SOCS3;CSF1;S100A9;SPP1;HSPA4;CSF3R;MSR1;MYC;ITGAX	Cohort3_58_M1
SP3	0.000392666	23/120	COL1A1;TIMP1;HGF;ADGRE5;LPL;SOCS3;DNASE2;RASSF1;CD83;MMP2;CTSL;BSG;UBC;F2R;TIMP2;ITGAV;ETF1;BTK;MSH6;TCN2;RECK;CFTR;SLC1A3	Cohort3_58_M1
RFX1	0.000877368	7/15	HLA-DPB1;ITGAL;HLA-DMB;HLA-DRA;PCNA;COL1A2;MYC	Cohort3_58_M1
TWIST1	0.00116432	11/38	CD44;MMP2;ICAM1;NR2F1;SRPX;F2R;ILK;TIMP1;ITGB1;FOS;ATM	Cohort3_58_M1
MYB	0.00236135	11/41	COL1A1;SP3;ICAM1;LCK;CD34;CD4;COL1A2;CSF3R;WAS;PDCD4;MYC	Cohort3_58_M1
HDAC1	0.00460211	16/82	RARB;CLDN7;CD44;SNAI2;DEFB1;RGS10;HLA-DRA;PCNA;ICAM1;EGR1;RECK;SPP1;BIRC3;COL1A2;FOS;TXNIP	Cohort3_58_M1
ZBTB7A	0.0060657	4/6	FOS;SLC2A3;PKM;MYC	Cohort3_58_M1
HIVEP2	0.0060657	4/6	HLA-E;HLA-A;HLA-F;HLA-B	Cohort3_58_M1
SRF	0.0076508	8/27	MMP14;MMP2;FHL2;MCL1;TAGLN;PLAU;CFTR;FOS	Cohort3_58_M1
USF2	0.0076508	12/55	PTPN6;PIGR;THBS1;CD2;CXCR4;FCER1A;TGFB1;TCN2;B2M;CFTR;HMOX1;HIF1A	Cohort3_58_M1
KLF2	0.00896322	5/11	THBD;CCR5;CXCR4;SELL;FABP5	Cohort3_58_M1
IRF8	0.00896322	5/11	TLR4;CYBB;CD68;TLR3;NCF2	Cohort3_58_M1
RUNX1	0.00946534	10/42	FHL2;SPI1;CSF1R;CD34;CSF1;LGALS3;TIMP1;PIK3CD;ITGB2;MYH10	Cohort3_58_M1
IRF3	0.0117091	6/17	TLR4;CXCL10;IRF5;TNPO1;TLR3;CCL5	Cohort3_58_M1
ETV4	0.0153948	7/24	VIM;ETS1;MMP14;MMP2;TGFBR2;TIMP2;MMP7	Cohort3_58_M1
RBMX	0.01674	4/8	JUNB;FOS;EGR1;TXNIP	Cohort3_58_M1
HSF2	0.01674	4/8	TXN;HSPA4;FOS;HIF1A	Cohort3_58_M1
RELB	0.01674	3/4	CCL21;CCL19;PIGR	Cohort3_58_M1
ILF3	0.01674	4/8	HLA-DRB1;HLA-DRA;PLAU;HLA-DQA1	Cohort3_58_M1
ELF1	0.0267646	4/9	FLI1;CD68;FCER1A;CYBB	Cohort3_58_M1
SMAD7	0.0267646	4/9	TGFB1;TGFBR1;HMOX1;MYC	Cohort3_58_M1
USF1	0.0286417	13/75	PTPN6;PIGR;S100A6;CXCR4;FCER1A;CD2;TGFB1;TCN2;B2M;PTGDS;MVP;HMOX1;SLC1A3	Cohort3_58_M1
SNAI2	0.0314005	5/15	CD44;JAG1;CXCR4;CXCL12;UBE2D3	Cohort3_58_M1
RARG	0.0314005	3/5	RARB;THBD;ICAM1	Cohort3_58_M1
HOXD3	0.0314005	3/5	ITGB1;PLAU;ITGAV	Cohort3_58_M1
HIF1A	0.0327127	15/95	VIM;TLR2;MMP2;CXCR4;PGK1;RECK;ALOX5AP;PLAU;LOX;TIMP2;CXCL12;ALDOA;ITGB2;EDNRB;HIF1A	Cohort3_58_M1
CREB1	0.0353221	15/96	FLT1;STMN1;MMP2;SNAI2;CXCR4;ETV3;NR2F1;CD4;HLA-DQB1;NOLC1;PLAU;FOS;HMOX1;CCL5;NTS	Cohort3_58_M1
MITF	0.0424658	7/30	PRKCB;CTSK;GPNMB;SERPINF1;ACP5;FOS;HIF1A	Cohort3_58_M1
ASH1L	0.0425258	2/2	TGFB1;TIMP1	Cohort3_58_M1
ETV5	0.0425258	2/2	MMP2;ICAM1	Cohort3_58_M1
STAT4	0.0484118	4/11	S100A4;MYC;SOCS3;IRF1	Cohort3_58_M1
PRDM1	0.0492722	3/6	PCNA;GCSAM;MYC	Cohort3_58_M1
NFKB2	0.0492722	3/6	CCL21;SELP;HIF1A	Cohort3_58_M1
STAT3	0.00967501	10/185	CFB;SAA1;VEGFA;FGG;FGL1;HP;OAS1;CRP;CXCL8;IFNAR1	Cohort3_58_M5
HNF4A	2.5976e-05	6/46	CYP3A4;ABCG5;CYP2C9;CYP2C8;GCK;LIPC	Cohort3_58_M6
NCOA6	0.00451376	2/4	CYP3A4;CYP2C9	Cohort3_58_M6
NPAS2	0.00451376	2/4	CRY2;PER1	Cohort3_58_M6
NR1I2	0.00937107	3/27	CYP3A4;CYP2C8;CYP2C9	Cohort3_58_M6
ARNTL	0.0198064	2/10	CRY2;PER1	Cohort3_58_M6
BCL6	0.00865113	10/18	BCL2L1;CDKN1A;LITAF;BCL6;STAT3;NFKB1;PDCD2;XBP1;MYC;IRF4	GTEx_M2
HNF4A	1.5136e-12	26/46	CYP3A4;ABCC6;ABCG5;MTTP;CYP2B6;GPR39;AFP;ABCG8;CYP27A1;NR1I2;APOA1;APOC3;ACAT2;GCK;CYP7A1;CYP2C8;HNF1A;APOA2;CYP2D6;NPC1L1;LIPC;CYP2C9;UGT2B7;AKR1C4;PPARA;SERPINC1	GTEx_M3
HNF1A	6.74331e-07	15/27	FABP1;SLCO1B3;MTTP;APOM;UGT2B7;SLC22A9;UGT1A9;ALB;CYP1A2;AKR1C4;GPR39;ACAT2;NT5E;UGT1A8;SLC22A10	GTEx_M3
PPARGC1A	7.62551e-06	8/9	CYP7A1;APOC3;PCK2;ALDOB;APOA5;MLYCD;OTC;CYP2C9	GTEx_M3
SREBF2	1.63115e-05	12/22	ACOT7;FAS;MTTP;ABCG5;HMGCR;FDFT1;HNF4A;PON1;NPC1L1;FDPS;LIPC;ABCG8	GTEx_M3
PPARA	0.000508773	15/43	CPT1A;SLC25A20;PDK4;CYP2C9;ACADL;APOC3;UGT1A9;CYP1A1;SULT2A1;IL6R;APOA5;MLYCD;SREBF2;ACOX1;ACSL1	GTEx_M3
SNAI1	0.0142613	6/11	CXADR;CLDN3;PEBP1;CDH2;CDH1;FN1	GTEx_M3
SREBF1	0.018072	10/30	THRSP;FAS;NR0B2;FASN;FDFT1;APOA5;AR;SCD;FDPS;ACACB	GTEx_M3
NR0B2	0.0326516	5/9	CYP8B1;CYP7A1;APOC3;PCK2;CYP27A1	GTEx_M3
HNF4G	0.0333372	3/3	AFP;CYP2D6;AKR1C4	GTEx_M3
PPARD	0.0479975	5/10	PDK4;CAT;SOD1;ANG;HSD11B2	GTEx_M3
SPI1	2.35451e-14	30/71	FLI1;CD163;CCL5;MNDA;NCF2;PTGIR;CSF1;CCL2;CYBB;CTSK;CLEC4G;ITGB2;CD68;WAS;PRTN3;IL18;BTK;RNASE2;HCK;TLR4;CSF3R;CSF2RA;ITGAM;MSR1;ITGAX;IL1B;MS4A1;ACP5;JCHAIN;ELANE	GTEx_M4
SP1	1.12344e-11	89/557	BACE2;CD163;UTRN;PLAUR;LOXL4;TGFB1;VIM;TCN2;CHST4;AREG;MMRN1;F2R;WAS;FBLN1;LTF;EDNRB;ITGB3;TNC;IGFBP1;ID4;NOS3;SRC;ACVRL1;ADGRE5;ASPN;KDR;PTGS2;PTN;SOX9;SLC19A2;EGR1;APLNR;FOS;TIMP2;DPYSL2;GJA1;IL2RB;CETP;HGF;MMP2;IGFBP3;BAX;BIRC5;TIMP3;F3;FGL2;MNDA;TBXA2R;TFPI2;FOXM1;PCK1;PLAT;HBEGF;ADAM17;CCL2;ITGB2;IRS2;KRT19;ADA;ENG;TYMS;ATP2A3;PTTG1;ABCC1;GSTP1;LTBP4;THBD;FBN1;FGFR1;CA9;CENPW;IL6;ADRA2B;NR4A…	GTEx_M4
JUN	6.11823e-08	37/173	SPI1;PLAUR;JUN;BEX2;ETS1;CSF1;PTGS2;PTN;CCL2;PLAT;DCN;ELN;ATF3;VCAM1;CXCL8;STMN1;RARG;RARB;TIMP2;GJA1;LGALS3;MMP7;GSTP1;SMAD7;HEY1;MMP2;MSR1;NGF;ITGAX;TNC;IL1B;IL6;NOS3;RHOB;MGP;CCL5;F3	GTEx_M4
CIITA	4.61041e-07	15/36	HLA-A;PLXNA1;HLA-DRB5;HLA-DMA;HLA-DRA;HLA-F;HLA-DRB1;COL1A2;HLA-DPB1;S100A4;HLA-C;HLA-DMB;HLA-B;COL1A1;HLA-DQB1	GTEx_M4
NFKB1	1.59284e-06	59/399	PTPN6;F8;PLAUR;CD74;TRIM21;CCL5;BCL2A1;CCL3;TGFB1;TFPI2;CSF1;COL1A1;S100A6;PTGS2;CCL4;PTGDS;HDAC7;CCL2;HBEGF;EGR1;PDE7A;GADD45G;BST1;ATF3;LTC4S;PSMB10;VCAM1;CXCL8;IL18;CD58;COL1A2;BGN;GSTP1;THBD;MMP14;CD69;MMP2;ALOX5AP;FLT4;HES1;CXCR4;BAX;CCL19;SNAI1;EPCAM;TNC;HLA-F;IL1B;ITGAX;VWF;IL6;CXCL12;NOS3;BIRC5;CD83;EBI3;PSMB9;BTG2;F3	GTEx_M4
RFX5	3.88433e-06	10/18	HLA-DRB5;HLA-DMA;HLA-DRA;COL1A2;HLA-DPB1;HLA-DRB1;HLA-DMB;HLA-DPA1;HLA-DQA1;HLA-DQB1	GTEx_M4
RFXANK	4.93776e-06	9/15	HLA-DRB5;HLA-DMA;HLA-DRA;HLA-DPB1;HLA-DRB1;HLA-DMB;HLA-DPA1;HLA-DQA1;HLA-DQB1	GTEx_M4
HDAC1	4.93776e-06	21/82	BCL2A1;PTGS2;EGR1;CXCL8;KLF4;RGS10;FOS;RARB;COL1A2;SMAD7;RUNX3;IGFBP3;CD44;EPCAM;HLA-DRA;RELN;RECK;BIRC5;NOS3;RHOB;SFRP1	GTEx_M4
RFXAP	4.93776e-06	9/15	HLA-DRB5;HLA-DMA;HLA-DRA;HLA-DPB1;HLA-DRB1;HLA-DMB;HLA-DPA1;HLA-DQA1;HLA-DQB1	GTEx_M4
SP3	5.18814e-06	26/120	UTRN;PLAUR;ADGRE5;KDR;TCN2;PLAT;HBEGF;ACE;F2R;LTC4S;FBLN1;BTK;TIMP2;CETP;HGF;MMP2;IGFBP3;CA9;IGFBP1;RECK;ID4;SOX18;NOS3;BIRC5;CD83;COL1A1	GTEx_M4
ERG	1.01592e-05	12/30	SOX4;CXCR4;CDH5;ILK;VWF;ICAM2;ERG;VIM;ADAMTS1;EPB41L3;CXCL8;ENG	GTEx_M4
ETS1	1.52336e-05	21/89	FLI1;CASP1;TBXA2R;EGR1;LCK;FLT1;WAS;CD8A;TGFBR2;CSF3R;IL2RB;ERG;CXCR4;CA9;ITGB3;BAX;TNC;TBXAS1;VWF;IGFBP1;COL1A1	GTEx_M4
ETS2	1.97196e-05	12/32	EGR1;FLI1;MMP2;CD163;MSR1;LCK;TNC;VWF;ERG;CSF3R;CXCL8;PDE7A	GTEx_M4
RELA	2.6592e-05	54/394	HLA-A;PTPN6;F8;PLAUR;CD74;TRIM21;CCL5;BCL2A1;CCL3;CSF1;COL1A1;S100A6;PTGS2;CCL4;HDAC7;CCL2;HBEGF;EGR1;GADD45G;LTC4S;PSMB10;VCAM1;CXCL8;IL18;CD58;COL1A2;BGN;GSTP1;THBD;MMP14;CD69;MMP2;ALOX5AP;FLT4;HES1;CXCR4;BAX;CCL19;SNAI1;EPCAM;TNC;HLA-F;IL1B;ITGAX;VWF;IL6;CXCL12;NOS3;BIRC5;CD83;EBI3;PSMB9;BTG2;F3	GTEx_M4
CEBPA	3.46767e-05	15/52	SPI1;HK3;MSR1;CD163;ITGAX;HOMER3;CSF3R;CSF1;IL6;CSF2RA;DEFA1;DEFA3;PCK1;ELANE;CCL2	GTEx_M4
ETV4	4.45187e-05	10/24	MMP2;PLAUR;TGFBR2;TIMP2;ETS1;VIM;MMP7;PTGS2;CCND3;MMP14	GTEx_M4
RUNX1	6.08045e-05	13/42	SPI1;JUN;ITGB2;BAALC;CD34;CSF1R;CCL3;LGALS3;MYL9;CSF1;KLF4;ELANE;PIK3CD	GTEx_M4
TP53	6.08045e-05	33/201	CASP1;PLK1;PDGFRB;FOXM1;PRC1;TCEAL1;EGR1;GPNMB;TP53I3;ATF3;FLT1;KLF2;TYMS;TRIM22;CAV1;PTTG1;CYFIP2;ANTXR1;PLAGL1;SLC6A6;GSTP1;PPARGC1A;CRYAB;ID2;MMP2;IGFBP3;BAX;TBXAS1;DUSP1;BIRC5;IFI16;THBS1;BTG2	GTEx_M4
MYCN	0.000477383	13/50	HLA-A;NGFR;BAX;CD44;HLA-F;DKK3;NES;ABCC1;BIRC5;HLA-C;CIITA;HLA-B;ID2	GTEx_M4
DNMT1	0.000903754	10/33	RGS10;CXCR4;RUNX3;PROM1;EPCAM;SFRP5;RELN;BIRC5;TIMP3;SFRP1	GTEx_M4
HOXA10	0.000903754	7/16	SNAI1;KLF9;ITGB3;IGFBP1;CDKN1C;ID2;LYL1	GTEx_M4
ATF4	0.00127097	11/41	CA9;CEBPB;DDIT4;ATF3;IGFBP1;IL6;PTGS2;CXCL8;DDR2;CHAC1;CCL2	GTEx_M4
STAT6	0.00151958	11/42	FOS;TLR4;COL1A2;DUSP1;EGLN3;ADRA2B;PTGS2;CXCL8;SELP;FOSB;COL1A1	GTEx_M4
VHL	0.00151958	8/23	CXCR4;BHLHE40;CA9;TCF4;DAB2;SPARC;CDKN1C;COL4A2	GTEx_M4
EGR1	0.00205853	19/108	PLAUR;TBXA2R;TFPI2;PTGS2;ACE;TCF4;ATF3;FLT1;CXCL8;STMN1;TGFBR2;LTB;SPRY1;IL2RB;MMP14;AKR1B1;SOX18;IL6;F3	GTEx_M4
KLF4	0.00257924	11/45	MMP2;CDH5;ATF3;THBD;IL1B;KRT19;IL6;BIRC5;CDKN1C;TAGLN;LXN	GTEx_M4
EP300	0.00257924	13/60	TRIM22;IGFBP3;CA9;TBXAS1;COL1A2;IL6;S100A4;BIRC5;VCAM1;PTGS2;CXCL8;THBD;CYBB	GTEx_M4
CTNNB1	0.00344638	8/26	FST;JUN;CD44;VIM;MMP7;BIRC5;PTGS2;MMP14	GTEx_M4
CREB1	0.00361885	17/96	MMP2;CXCR4;FOS;JUN;SNAI1;SMAD6;FLT1;NR4A3;IL6;LYL1;PTGS2;SOX9;NR2F1;CCL5;STMN1;PLAT;HLA-DQB1	GTEx_M4
HIVEP2	0.00382832	4/6	HLA-A;HLA-B;HLA-F;HLA-C	GTEx_M4
TWIST2	0.00415836	8/27	MMP2;FOS;CD44;F2R;SRPX;ILK;NR2F1;POSTN	GTEx_M4
NFIC	0.00514134	8/28	HGF;JUN;VWF;GUCY1B1;IRS2;TFPI2;COL1A1;CCL2	GTEx_M4
CREM	0.00514134	8/28	ACE;FOS;CD247;G6PD;ZAP70;DUSP1;CCL4;PLAT	GTEx_M4
REL	0.00531333	7/22	CSRP1;F3;IL1B;BCL2A1;IL6;CCL5;CCL2	GTEx_M4
IRF8	0.00531333	5/11	IL1B;NCF2;TLR4;CD68;CYBB	GTEx_M4
KLF2	0.00531333	5/11	CXCR4;SELL;NOS3;THBD;FABP5	GTEx_M4
HIF1A	0.00753819	16/95	ACE;MMP2;ALOX5AP;CXCR4;CA9;ITGB2;BAX;LOX;TIMP2;RECK;VIM;CXCL12;EGLN3;EDNRB;NR4A1;HBEGF	GTEx_M4
JUND	0.00898403	9/38	SOX4;PLAUR;ITGB3;F3;TGFB1;IL6;PTGS2;CCL5;PLAT	GTEx_M4
TFAP2A	0.00898626	14/79	HGF;MMP2;PLAUR;IGFBP5;TIMP2;F2R;ETS1;DBH;ECM1;PTGS2;ADRA2B;MCAM;CRYAB;COL1A1	GTEx_M4
ILF3	0.0116838	4/8	HLA-DRB1;HLA-DRA;BIRC5;HLA-DQA1	GTEx_M4
KLF5	0.0116838	5/13	CXCR4;FOXO1;ITGB2;MYH11;BIRC5	GTEx_M4
FLI1	0.0135483	7/26	FLI1;IGFBP3;TGFBR2;COL1A2;ERG;FOXM1;ID2	GTEx_M4
MYB	0.0141611	9/41	CLEC4G;CD34;LCK;WAS;COL1A2;CSF3R;LMO2;ELANE;COL1A1	GTEx_M4
ATF2	0.0155707	8/34	MMP2;JUN;ATF3;DUSP1;NOS3;PTGS2;PCK1;PLAT	GTEx_M4
ELF1	0.0177251	4/9	CD68;FLI1;TEK;CYBB	GTEx_M4
NKX2-5	0.0177251	4/9	DACT3;DACT1;MEF2C;LYL1	GTEx_M4
SMAD3	0.0177721	8/35	FST;JUN;TNC;FSTL3;TGFB1;MXD1;LTBP4;SMAD7	GTEx_M4
EZH2	0.0180383	9/43	MMP2;RUNX3;AXL;IGFBP1;ADAMTS1;PIP5K1C;CIITA;DACT3;SFRP1	GTEx_M4
SNAI2	0.0197114	5/15	LPAR2;CXCR4;JAG1;CD44;CXCL12	GTEx_M4
RFX1	0.0197114	5/15	HLA-DRA;COL1A2;HLA-DPB1;CIITA;HLA-DMB	GTEx_M4
NFIL3	0.0251998	4/10	AREG;VWF;IL1B;PTGS2	GTEx_M4
TP63	0.0255293	5/16	KLF4;TCF4;BAX;SMARCD3;ID2	GTEx_M4
PTTG1	0.0255293	5/16	ID3;LGALS1;TIMP2;KDR;S100A4	GTEx_M4
TWIST1	0.026751	8/38	MMP2;FOS;CD44;F2R;MAPK3;SRPX;ILK;NR2F1	GTEx_M4
NFKBIA	0.0267706	6/23	CCL5;CD58;IL1B;S100A6;CXCL8;EBI3	GTEx_M4
USF1	0.0332813	12/75	PTPN6;CXCR4;TGFB1;CD2;ID4;S100A6;PTGS2;CIITA;TCN2;MYH9;PTGDS;TYMS	GTEx_M4
ZBTB7A	0.0332813	3/6	SLC2A3;FOS;PKM	GTEx_M4
NR1H3	0.0332813	3/6	BHLHE40;CETP;ABCG1	GTEx_M4
MEF2D	0.0332813	3/6	ATF3;HDAC7;JUN	GTEx_M4
IRF1	0.0332813	10/57	HLA-A;TRIM22;NCF2;PSMB10;VCAM1;CIITA;SOCS2;CCL5;PSMB9;CYBB	GTEx_M4
IKBKB	0.0332813	3/6	CXCL8;CD44;VCAM1	GTEx_M4
GFI1	0.0332813	3/6	ELANE;GUCY1B1;BAX	GTEx_M4
EPAS1	0.0332813	4/11	MSC;FLT1;CA9;MMP14	GTEx_M4
CEBPZ	0.0332813	3/6	COL1A2;SOX9;GZMB	GTEx_M4
VDR	0.0335001	9/49	BHLHE40;IGFBP3;DDIT4;TNFRSF21;TRPV6;HLA-DRB1;IL6;CXCL8;PODXL	GTEx_M4
HMGA1	0.0358357	5/18	SLC2A3;CD44;IL1B;PTGS2;CRYAB	GTEx_M4
SMAD4	0.0407719	6/26	UCP2;JUN;TNC;FSTL3;TGFB1;SMAD7	GTEx_M4
HDAC4	0.0407719	6/26	CA9;JUN;RECK;VCAM1;PTGS2;KLF4	GTEx_M4
FOXO1	0.0407719	6/26	EGR1;CXCR4;IGFBP1;IRS2;KLF2;IL6	GTEx_M4
PPARG	0.0413736	12/79	JAG1;CAV1;RARB;CD36;APOBR;TNFRSF11B;NOTCH4;CSF1;CD83;PTGS2;CIITA;KLF4	GTEx_M4
PARP1	0.0473675	6/27	FOXO1;SNAI1;JUN;VIM;THBD;FBN1	GTEx_M4
TCF4	0.0473675	6/27	FST;JUN;CD44;VIM;BIRC5;KLF4	GTEx_M4
TRERF1	0.0478042	3/7	LILRB1;LILRB4;LILRB2	GTEx_M4
CEBPE	0.0478042	3/7	SPI1;LTF;MMP2	GTEx_M4
CREB5	0.0487463	4/13	LGALS3BP;RASGRP3;TNFRSF11B;LY96	GTEx_M4
APC	0.0487463	4/13	F8;KLF4;BIRC5;PTGS2	GTEx_M4
GATA2	0.0495551	5/20	SPI1;DPYSL2;NOS3;PECAM1;CYBB	GTEx_M4
KHSRP	0.0037	1/1	RPL3	GTEx_M5
NPM1	0.0201678	1/11	RPL3	GTEx_M5
