## Supplemental Dataset 9 for "A network-based approach reveals the dysregulated transcriptional regulation in non-alcohol fatty liver disease"

### Sheet: Dataset S9
Name	Genes..tot.	Stat..dist.dir.up.	p..dist.dir.up.	p.adj..dist.dir.up.	Stat..dist.dir.dn.	p..dist.dir.dn.	p.adj..dist.dir.dn.	Group	Module
ATF4	35	0.80023	1.0862e-05	0.00069635	-0.80023	0.99999	1	NAFL / control	Cohort1_215_M4
DDIT3	18	1.0998	2.2406e-10	2.1547e-08	-1.0998	1	1	NAFL / control	Cohort1_215_M4
HDAC3	24	1.2938	0	0	-1.2938	1	1	NAFL / control	Cohort1_215_M4
HNF4A	45	1.4088	2.2204e-16	2.5624e-14	-1.4088	1	1	NAFL / control	Cohort1_215_M4
KLF5	13	1.9849	0	0	-1.9849	1	1	NAFL / control	Cohort1_215_M4
NFYC	13	0.72846	4.0182e-09	3.3121e-07	-0.72846	1	1	NAFL / control	Cohort1_215_M4
SREBF1	27	4.1229	0	0	-4.1229	1	1	NAFL / control	Cohort1_215_M4
SREBF2	20	3.5131	0	0	-3.5131	1	1	NAFL / control	Cohort1_215_M4
YY1	90	0.94136	1.3121e-07	9.4639e-06	-0.94136	1	1	NAFL / control	Cohort1_215_M4
ATF4	35	0.89838	3.6447e-06	0.0003175	-0.89838	1	1	NASH / control	Cohort1_215_M4
DDIT3	18	1.2347	1.2029e-10	1.3473e-08	-1.2347	1	1	NASH / control	Cohort1_215_M4
HDAC3	24	1.5043	3.0309e-13	4.7525e-11	-1.5043	1	1	NASH / control	Cohort1_215_M4
HNF4A	45	2.1232	0	0	-2.1233	1	1	NASH / control	Cohort1_215_M4
KLF13	2	0.95319	1.7304e-05	0.0013566	-0.95319	0.99998	1	NASH / control	Cohort1_215_M4
KLF5	13	2.1308	0	0	-2.1309	1	1	NASH / control	Cohort1_215_M4
NFYC	13	0.99171	1.9194e-07	1.881e-05	-0.99171	1	1	NASH / control	Cohort1_215_M4
SREBF1	27	5.5527	0	0	-5.5528	1	1	NASH / control	Cohort1_215_M4
SREBF2	20	5.4023	0	0	-5.4023	1	1	NASH / control	Cohort1_215_M4
YY1	90	1.2789	2.4775e-11	3.2372e-09	-1.2789	1	1	NASH / control	Cohort1_215_M4
VDR	42	-0.79375	1	1	0.79375	3.0578e-08	1.7643e-05	NAFL / control	Cohort1_215_M4
WT1	55	-0.67854	0.99999	1	0.67854	1.3162e-05	0.0037973	NAFL / control	Cohort1_215_M4
CDC5L	1	-6.1682	1	1	6.1682	2.3887e-05	0.009316	NAFL / control	Cohort1_215_M3
KLF9	3	-4.7398	1	1	12.282	0	0	NAFL / control	Cohort1_215_M3
KLF9	3	-4.7398	1	1	12.282	0	0	NASH / control	Cohort1_215_M3
ZIC1	3	-4.7398	1	1	4.7398	5.926e-05	0.02323	NASH / control	Cohort1_215_M3
HOXD1	1	3.7599	2.1523e-05	0.005596	-3.7599	0.99967	0.99968	NAFL / control	Cohort1_215_M2
ID1	1	3.7667	2.0856e-05	0.005596	-3.7667	0.99968	0.99968	NAFL / control	Cohort1_215_M2
SOX11	2	3.7498	0.00013195	0.02573	-3.7498	0.99757	0.99968	NAFL / control	Cohort1_215_M2
UPF1	2	4.3652	1.0987e-05	0.005596	-4.3652	0.99946	0.99968	NAFL / control	Cohort1_215_M2
HOXD1	1	4.3578	2.071e-05	0.0054121	-4.3578	0.99932	0.99998	NASH / control	Cohort1_215_M2
HOXD3	5	4.2209	1.2261e-05	0.0048063	-4.2209	0.99987	0.99998	NASH / control	Cohort1_215_M2
ID1	1	3.8177	0.0001595	0.025009	-3.8177	0.99756	0.99998	NASH / control	Cohort1_215_M2
POU4F1	2	3.3426	0.00034538	0.038683	-3.3426	0.99906	0.99998	NASH / control	Cohort1_215_M2
POU4F2	2	3.3426	0.00034538	0.038683	-3.3426	0.99906	0.99998	NASH / control	Cohort1_215_M2
SOX11	2	3.7295	7.6807e-05	0.015054	-3.7295	0.99974	0.99998	NASH / control	Cohort1_215_M2
UPF1	2	4.418	3.6843e-06	0.0028885	-4.418	0.99998	0.99998	NASH / control	Cohort1_215_M2
RXRA	20	-1.8834	0.9632	0.98209	4.8805	2.3738e-05	0.018515	NAFL / control	Cohort1_215_M2
E2F2	2	-4.4258	1	1	4.4258	2.2268e-05	0.0024941	NASH / control	Cohort1_215_M2
FLI1	22	-1.7503	0.94826	0.97423	4.5355	5.737e-05	0.0044978	NASH / control	Cohort1_215_M2
HOXA10	15	-2.1197	0.96265	0.98399	5.4928	6.8775e-06	0.00089866	NASH / control	Cohort1_215_M2
HOXA9	9	-2.7365	0.99302	1	7.0912	4.5342e-10	1.1849e-07	NASH / control	Cohort1_215_M2
PLAGL1	2	-4.3464	0.99999	1	4.3464	3.0485e-05	0.0029875	NASH / control	Cohort1_215_M2
POU2AF1	4	-4.1048	0.99989	1	10.637	1.1102e-16	8.7041e-14	NASH / control	Cohort1_215_M2
POU2F2	9	-2.7365	0.99302	1	7.0912	4.5342e-10	1.1849e-07	NASH / control	Cohort1_215_M2
RXRA	20	-1.8834	0.94937	0.97423	4.8805	5.4765e-05	0.0044978	NASH / control	Cohort1_215_M2
TP63	14	-2.1941	0.97293	0.9932	5.6856	4.0282e-06	0.00063162	NASH / control	Cohort1_215_M2
ZBTB16	10	-2.5961	0.99263	1	6.7273	9.5591e-09	1.8736e-06	NASH / control	Cohort1_215_M2
AR	91	8.6439	0.00014602	0.0054236	-8.4552	0.9998	1	NAFL / control	Cohort1_215_M1
BCL3	5	7.2564	7.1393e-07	0.00012791	-7.2564	1	1	NAFL / control	Cohort1_215_M1
BHLHE41	2	4.4135	0.0031732	0.045835	-4.4135	0.997	1	NAFL / control	Cohort1_215_M1
CBX7	2	4.9773	0.00088099	0.020823	-4.9773	0.99918	1	NAFL / control	Cohort1_215_M1
CREB5	12	5.3033	0.0019702	0.03415	-5.3033	0.99826	1	NAFL / control	Cohort1_215_M1
E2F8	2	4.4135	0.0031732	0.045835	-4.4135	0.997	1	NAFL / control	Cohort1_215_M1
EGF	1	4.283	0.0034691	0.048031	-4.283	0.99661	1	NAFL / control	Cohort1_215_M1
ELF2	2	5.9903	6.0698e-05	0.0029122	-5.9903	0.99995	1	NAFL / control	Cohort1_215_M1
ETV1	2	5.8705	8.5397e-05	0.0037005	-5.8705	0.99992	1	NAFL / control	Cohort1_215_M1
FHL2	5	4.8447	0.0011813	0.026556	-4.8447	0.99894	1	NAFL / control	Cohort1_215_M1
FOXF1	2	4.9773	0.00088099	0.020823	-4.9773	0.99918	1	NAFL / control	Cohort1_215_M1
FOXH1	2	8.7142	4.0182e-09	3.1342e-06	-8.7143	1	1	NAFL / control	Cohort1_215_M1
HAX1	1	5.101	0.00054593	0.017033	-5.101	0.99947	1	NAFL / control	Cohort1_215_M1
HDAC1	71	8.0388	0.00020985	0.0074401	-8.0388	0.99982	1	NAFL / control	Cohort1_215_M1
HEXIM1	2	4.4135	0.0031732	0.045835	-4.4135	0.997	1	NAFL / control	Cohort1_215_M1
HEYL	1	4.7356	0.0012937	0.026556	-4.7356	0.99874	1	NAFL / control	Cohort1_215_M1
HHEX	3	4.6822	0.0018497	0.033353	-4.6915	0.99832	1	NAFL / control	Cohort1_215_M1
HIF1A	82	8.6965	6.3471e-05	0.0029122	-8.6911	0.99995	1	NAFL / control	Cohort1_215_M1
KDM4B	5	6.7822	3.8936e-06	0.00025309	-6.7822	1	1	NAFL / control	Cohort1_215_M1
KLF8	8	6.681	1.1844e-05	0.00065988	-6.681	0.99999	1	NAFL / control	Cohort1_215_M1
LCOR	2	4.9773	0.00088099	0.020823	-4.9773	0.99918	1	NAFL / control	Cohort1_215_M1
LIN28A	2	4.4135	0.0031732	0.045835	-4.4135	0.997	1	NAFL / control	Cohort1_215_M1
MCM5	1	4.283	0.0034691	0.048031	-4.283	0.99661	1	NAFL / control	Cohort1_215_M1
MECP2	11	8.0842	2.4033e-07	9.373e-05	-8.0842	1	1	NAFL / control	Cohort1_215_M1
MTA2	2	4.9773	0.00088099	0.020823	-4.9773	0.99918	1	NAFL / control	Cohort1_215_M1
MYF6	1	6.6851	6.4561e-06	0.00038737	-6.6851	0.99999	1	NAFL / control	Cohort1_215_M1
MYOG	2	4.7271	0.0015843	0.03014	-4.7271	0.99852	1	NAFL / control	Cohort1_215_M1
NCOA2	1	4.7356	0.0012937	0.026556	-4.7356	0.99874	1	NAFL / control	Cohort1_215_M1
NELFCD	3	7.0757	2.1588e-06	0.00016839	-7.0757	1	1	NAFL / control	Cohort1_215_M1
NKX3-1	10	5.3618	0.0015349	0.02993	-5.3618	0.99859	1	NAFL / control	Cohort1_215_M1
PIR	1	4.5916	0.0017883	0.033212	-4.5916	0.99826	1	NAFL / control	Cohort1_215_M1
POU4F2	2	4.4135	0.0031732	0.045835	-4.4135	0.997	1	NAFL / control	Cohort1_215_M1
RAD51	1	5.461	0.00022007	0.0074633	-5.461	0.99979	1	NAFL / control	Cohort1_215_M1
RARA	26	6.1053	0.0018814	0.033353	-5.9675	0.99771	1	NAFL / control	Cohort1_215_M1
RBBP7	1	7.039	2.0486e-06	0.00016839	-7.039	1	1	NAFL / control	Cohort1_215_M1
RELB	4	4.9694	0.00351	0.048031	-4.1048	0.98445	1	NAFL / control	Cohort1_215_M1
RNF14	1	6.2416	2.5095e-05	0.0013049	-6.2416	0.99998	1	NAFL / control	Cohort1_215_M1
SIRT1	48	6.5765	0.0022427	0.03722	-6.5764	0.998	1	NAFL / control	Cohort1_215_M1
SIX1	2	4.9773	0.00088099	0.020823	-4.9773	0.99918	1	NAFL / control	Cohort1_215_M1
SMG6	1	7.3093	8.1991e-07	0.00012791	-7.3093	1	1	NAFL / control	Cohort1_215_M1
SNIP1	2	4.4135	0.0031732	0.045835	-4.4135	0.997	1	NAFL / control	Cohort1_215_M1
SOX17	6	7.1502	2.0462e-06	0.00016839	-7.1567	1	1	NAFL / control	Cohort1_215_M1
SOX6	6	5.0032	0.0012063	0.026556	-5.0032	0.99888	1	NAFL / control	Cohort1_215_M1
SP4	11	5.6687	0.0005346	0.017033	-5.6687	0.99956	1	NAFL / control	Cohort1_215_M1
STAT5A	13	5.901	0.00068093	0.020428	-5.901	0.9994	1	NAFL / control	Cohort1_215_M1
STAT5B	8	5.2965	0.00073752	0.020823	-5.2965	0.9993	1	NAFL / control	Cohort1_215_M1
TBC1D22A	1	4.5157	0.0021127	0.035825	-4.5157	0.99794	1	NAFL / control	Cohort1_215_M1
TCF12	1	7.039	2.0486e-06	0.00016839	-7.039	1	1	NAFL / control	Cohort1_215_M1
TCF7L2	12	6.361	0.00013171	0.0053387	-6.361	0.99989	1	NAFL / control	Cohort1_215_M1
TFAP2A	71	7.304	0.0013405	0.026811	-7.304	0.99882	1	NAFL / control	Cohort1_215_M1
TP53	163	8.8155	0.0023994	0.03899	-8.8168	0.99796	1	NAFL / control	Cohort1_215_M1
TSC22D3	5	5.6553	0.00013689	0.0053387	-5.6553	0.99988	1	NAFL / control	Cohort1_215_M1
TWIST1	35	6.6667	0.00084	0.020823	-6.4885	0.99887	1	NAFL / control	Cohort1_215_M1
UPF2	1	7.3093	8.1991e-07	0.00012791	-7.3093	1	1	NAFL / control	Cohort1_215_M1
URI1	1	4.7356	0.0012937	0.026556	-4.7356	0.99874	1	NAFL / control	Cohort1_215_M1
ZNF217	1	7.039	2.0486e-06	0.00016839	-7.039	1	1	NAFL / control	Cohort1_215_M1
ZNF24	5	6.8755	2.8149e-06	0.0001996	-6.8755	1	1	NAFL / control	Cohort1_215_M1
AR	91	8.3285	0.00026622	0.0090746	-8.0914	0.99954	1	NASH / control	Cohort1_215_M1
BCL3	5	7.5752	1.1578e-06	0.00010086	-7.5799	1	1	NASH / control	Cohort1_215_M1
BCL6	17	5.3799	0.0023654	0.033116	-5.3799	0.99788	1	NASH / control	Cohort1_215_M1
BHLHE41	2	5.3164	0.00039359	0.0093507	-5.3166	0.99965	1	NASH / control	Cohort1_215_M1
CBX7	2	5.1702	0.0005684	0.011141	-5.1702	0.9995	1	NASH / control	Cohort1_215_M1
CREB5	12	4.8725	0.003974	0.049454	-4.8725	0.99627	1	NASH / control	Cohort1_215_M1
E2F8	2	5.3164	0.00039359	0.0093507	-5.3166	0.99965	1	NASH / control	Cohort1_215_M1
EGF	1	4.2793	0.0020866	0.032968	-4.2793	0.99806	1	NASH / control	Cohort1_215_M1
ELF2	2	5.8375	9.7921e-05	0.004265	-5.8375	0.99992	1	NASH / control	Cohort1_215_M1
ETV1	2	4.8917	0.0011136	0.019402	-4.8917	0.999	1	NASH / control	Cohort1_215_M1
FHL2	5	5.5803	0.00043168	0.0099218	-5.5804	0.99964	1	NASH / control	Cohort1_215_M1
FOXF1	2	5.1702	0.0005684	0.011141	-5.1702	0.9995	1	NASH / control	Cohort1_215_M1
FOXH1	2	8.7438	3.9311e-09	3.082e-06	-8.7514	1	1	NASH / control	Cohort1_215_M1
HAX1	1	4.9923	0.00035972	0.0093507	-4.9923	0.99967	1	NASH / control	Cohort1_215_M1
HDAC1	71	7.8685	0.00017535	0.0068736	-7.8686	0.99984	1	NASH / control	Cohort1_215_M1
HEXIM1	2	5.3164	0.00039359	0.0093507	-5.3166	0.99965	1	NASH / control	Cohort1_215_M1
HEYL	1	4.2504	0.0022287	0.032968	-4.2504	0.99792	1	NASH / control	Cohort1_215_M1
HHEX	3	4.2219	0.0023122	0.033116	-4.2219	0.99674	1	NASH / control	Cohort1_215_M1
HIF1A	82	8.9396	1.9726e-05	0.0011047	-8.8574	0.99998	1	NASH / control	Cohort1_215_M1
KDM4B	5	6.9862	8.0632e-06	0.00048627	-6.9863	0.99999	1	NASH / control	Cohort1_215_M1
KLF8	8	6.3731	5.005e-05	0.0024525	-6.3731	0.99996	1	NASH / control	Cohort1_215_M1
LCOR	2	5.1702	0.0005684	0.011141	-5.1702	0.9995	1	NASH / control	Cohort1_215_M1
LIN28A	2	5.3164	0.00039359	0.0093507	-5.3166	0.99965	1	NASH / control	Cohort1_215_M1
MCM5	1	4.2793	0.0020866	0.032968	-4.2793	0.99806	1	NASH / control	Cohort1_215_M1
MECP2	11	8.2855	9.4825e-08	1.8586e-05	-8.2855	1	1	NASH / control	Cohort1_215_M1
MEIS1	4	4.6453	0.0033346	0.043572	-4.6453	0.99693	1	NASH / control	Cohort1_215_M1
MTA2	2	5.1702	0.0005684	0.011141	-5.1702	0.9995	1	NASH / control	Cohort1_215_M1
MYF6	1	6.4052	5.2391e-06	0.00034229	-6.4052	1	1	NASH / control	Cohort1_215_M1
MYOG	2	4.5292	0.0025334	0.033664	-4.5292	0.99769	1	NASH / control	Cohort1_215_M1
NCOA2	1	4.2504	0.0022287	0.032968	-4.2504	0.99792	1	NASH / control	Cohort1_215_M1
NELFCD	3	7.873	9.4708e-09	3.7125e-06	-7.8731	1	1	NASH / control	Cohort1_215_M1
NKX3-1	10	5.2072	0.0021258	0.032968	-5.2073	0.99756	1	NASH / control	Cohort1_215_M1
PAX1	1	4.7203	0.00072453	0.013854	-4.7203	0.99934	1	NASH / control	Cohort1_215_M1
PAX3	6	4.8653	0.0037312	0.047182	-4.8653	0.99585	1	NASH / control	Cohort1_215_M1
PIR	1	4.9595	0.0003922	0.0093507	-4.9595	0.99964	1	NASH / control	Cohort1_215_M1
POU4F2	2	5.3164	0.00039359	0.0093507	-5.3166	0.99965	1	NASH / control	Cohort1_215_M1
RAD51	1	5.4682	9.6782e-05	0.004265	-5.4682	0.99991	1	NASH / control	Cohort1_215_M1
RBBP7	1	7.3118	2.0447e-07	2.29e-05	-7.3118	1	1	NASH / control	Cohort1_215_M1
RELB	4	5.2172	0.00092979	0.016567	-4.1048	0.99086	1	NASH / control	Cohort1_215_M1
RNF14	1	7.5185	9.2027e-08	1.8586e-05	-7.5188	1	1	NASH / control	Cohort1_215_M1
SIRT1	48	6.6735	0.0015369	0.026194	-6.6735	0.99859	1	NASH / control	Cohort1_215_M1
SIX1	2	5.1702	0.0005684	0.011141	-5.1702	0.9995	1	NASH / control	Cohort1_215_M1
SMARCA4	9	4.9434	0.0023746	0.033116	-4.9435	0.99783	1	NASH / control	Cohort1_215_M1
SMG6	1	6.714	1.8189e-06	0.00012964	-6.714	1	1	NASH / control	Cohort1_215_M1
SNIP1	2	5.3164	0.00039359	0.0093507	-5.3166	0.99965	1	NASH / control	Cohort1_215_M1
SOX17	6	6.3741	0.00010777	0.0044471	-6.3741	0.99987	1	NASH / control	Cohort1_215_M1
SOX6	6	5.567	0.00081081	0.015135	-5.5671	0.99906	1	NASH / control	Cohort1_215_M1
SP1	468	11.314	0.0036381	0.046758	-11.314	0.99689	1	NASH / control	Cohort1_215_M1
SP4	11	5.4068	0.00092616	0.016567	-5.4069	0.99896	1	NASH / control	Cohort1_215_M1
SREBF1	27	5.4614	0.004075	0.049919	-5.0491	0.99068	1	NASH / control	Cohort1_215_M1
STAT5A	13	6.3798	0.00032923	0.0093507	-6.3799	0.99972	1	NASH / control	Cohort1_215_M1
STAT5B	8	5.8803	0.00020631	0.0077024	-5.8804	0.99983	1	NASH / control	Cohort1_215_M1
TBC1D22A	1	4.9732	0.00037831	0.0093507	-4.9732	0.99966	1	NASH / control	Cohort1_215_M1
TCF12	1	7.3118	2.0447e-07	2.29e-05	-7.3118	1	1	NASH / control	Cohort1_215_M1
TCF7L2	12	6.5947	4.5729e-05	0.0023901	-6.5947	0.99996	1	NASH / control	Cohort1_215_M1
TFAP2A	71	6.9114	0.0020202	0.032968	-6.9114	0.99815	1	NASH / control	Cohort1_215_M1
TP53	163	9.1272	0.00025605	0.0090746	-9.1272	0.99977	1	NASH / control	Cohort1_215_M1
TSC22D3	5	5.5701	0.00044294	0.0099218	-5.5702	0.99963	1	NASH / control	Cohort1_215_M1
TWIST1	35	6.1751	0.0025084	0.033664	-6.1779	0.99779	1	NASH / control	Cohort1_215_M1
UPF2	1	6.714	1.8189e-06	0.00012964	-6.714	1	1	NASH / control	Cohort1_215_M1
URI1	1	4.2504	0.0022287	0.032968	-4.2504	0.99792	1	NASH / control	Cohort1_215_M1
ZNF217	1	7.3118	2.0447e-07	2.29e-05	-7.3118	1	1	NASH / control	Cohort1_215_M1
ZNF24	5	7.8884	3.8592e-07	3.7821e-05	-7.8885	1	1	NASH / control	Cohort1_215_M1
ZNRD1	2	4.5524	0.0024077	0.033116	-4.5524	0.99781	1	NASH / control	Cohort1_215_M1
AATF	5	5.244	0.00038165	0.014186	-5.244	0.99823	0.99967	NAFL / control	Cohort1_215_M0
ARID1A	2	4.7472	0.00045468	0.014186	-4.7472	0.99733	0.99967	NAFL / control	Cohort1_215_M0
ATF7	2	4.6836	0.00053328	0.015406	-4.6836	0.99701	0.99967	NAFL / control	Cohort1_215_M0
CBX8	1	6.7136	5.53e-05	0.0057138	-6.7136	0.9992	0.99967	NAFL / control	Cohort1_215_M0
DDIT3	18	4.9224	0.0010071	0.026185	-4.6005	0.99422	0.99967	NAFL / control	Cohort1_215_M0
DENND4A	1	6.6237	6.8483e-05	0.0059352	-6.6237	0.99908	0.99967	NAFL / control	Cohort1_215_M0
EBF1	1	6.121	0.00021558	0.014186	-6.121	0.99799	0.99967	NAFL / control	Cohort1_215_M0
EBF3	1	6.7136	5.53e-05	0.0057138	-6.7136	0.9992	0.99967	NAFL / control	Cohort1_215_M0
FHL2	5	4.6886	0.0013376	0.033656	-4.6886	0.99544	0.99967	NAFL / control	Cohort1_215_M0
FOXG1	1	6.7136	5.53e-05	0.0057138	-6.7136	0.9992	0.99967	NAFL / control	Cohort1_215_M0
FOXP1	3	4.2173	0.0017143	0.041786	-4.2173	0.99274	0.99967	NAFL / control	Cohort1_215_M0
FUBP1	2	4.7472	0.00045468	0.014186	-4.7472	0.99733	0.99967	NAFL / control	Cohort1_215_M0
ING1	7	5.4457	0.00023734	0.014186	-5.4457	0.9987	0.99967	NAFL / control	Cohort1_215_M0
KLF16	1	6.7136	5.53e-05	0.0057138	-6.7136	0.9992	0.99967	NAFL / control	Cohort1_215_M0
LCOR	2	4.7472	0.00045468	0.014186	-4.7472	0.99733	0.99967	NAFL / control	Cohort1_215_M0
MYCN	44	5.642	0.00026066	0.014186	-5.642	0.9989	0.99967	NAFL / control	Cohort1_215_M0
NCOA1	2	4.7472	0.00045468	0.014186	-4.7472	0.99733	0.99967	NAFL / control	Cohort1_215_M0
NFATC3	2	4.4641	0.00091136	0.024512	-4.4641	0.99561	0.99967	NAFL / control	Cohort1_215_M0
NFIA	2	4.7472	0.00045468	0.014186	-4.7472	0.99733	0.99967	NAFL / control	Cohort1_215_M0
NFIX	2	4.7472	0.00045468	0.014186	-4.7472	0.99733	0.99967	NAFL / control	Cohort1_215_M0
PLAG1	4	5.5484	0.0003619	0.014186	-5.227	0.99733	0.99967	NAFL / control	Cohort1_215_M0
PLAGL1	2	6.2594	5.8663e-06	0.0045757	-5.805	0.99967	0.99967	NAFL / control	Cohort1_215_M0
SETBP1	3	5.5633	5.8603e-05	0.0057138	-4.7398	0.99693	0.99967	NAFL / control	Cohort1_215_M0
SP1	468	5.1222	0.0018907	0.044689	-3.8783	0.98329	0.99967	NAFL / control	Cohort1_215_M0
SP4	11	4.4374	0.0020037	0.045967	-4.4374	0.99474	0.99967	NAFL / control	Cohort1_215_M0
TAF4	2	4.7472	0.00045468	0.014186	-4.7472	0.99733	0.99967	NAFL / control	Cohort1_215_M0
TAF5	1	6.7136	5.53e-05	0.0057138	-6.7136	0.9992	0.99967	NAFL / control	Cohort1_215_M0
TBX2	2	4.7472	0.00045468	0.014186	-4.7472	0.99733	0.99967	NAFL / control	Cohort1_215_M0
TBX3	2	4.7472	0.00045468	0.014186	-4.7472	0.99733	0.99967	NAFL / control	Cohort1_215_M0
TSC22D1	1	5.969	0.00030011	0.014186	-5.969	0.99749	0.99967	NAFL / control	Cohort1_215_M0
XRCC6	2	4.6836	0.00053328	0.015406	-4.6836	0.99701	0.99967	NAFL / control	Cohort1_215_M0
ZBTB17	2	4.7472	0.00045468	0.014186	-4.7472	0.99733	0.99967	NAFL / control	Cohort1_215_M0
ZBTB2	4	5.244	0.00070011	0.019503	-5.244	0.9974	0.99967	NAFL / control	Cohort1_215_M0
ZBTB5	1	6.7136	5.53e-05	0.0057138	-6.7136	0.9992	0.99967	NAFL / control	Cohort1_215_M0
AATF	5	5.866	7.852e-05	0.0029314	-5.8638	0.99898	0.99997	NASH / control	Cohort1_215_M0
ABL1	10	4.6941	0.0016276	0.033579	-4.6927	0.99224	0.99997	NASH / control	Cohort1_215_M0
ARID1A	2	5.6093	7.8068e-05	0.0029314	-5.6062	0.99741	0.99997	NASH / control	Cohort1_215_M0
ASCL1	7	4.3851	0.0024208	0.041258	-4.3851	0.98661	0.99997	NASH / control	Cohort1_215_M0
ATF7	2	4.6483	0.00083944	0.02123	-4.6483	0.99017	0.99997	NASH / control	Cohort1_215_M0
CBX8	1	7.9327	1.7897e-07	2.3385e-05	-7.9284	0.99982	0.99997	NASH / control	Cohort1_215_M0
DENND4A	1	6.5737	1.1942e-05	0.0010403	-6.5737	0.99849	0.99997	NASH / control	Cohort1_215_M0
E2F3	12	5.046	0.0013096	0.029956	-5.0447	0.99321	0.99997	NASH / control	Cohort1_215_M0
EBF1	1	5.5964	0.00015724	0.0051922	-5.5964	0.99439	0.99997	NASH / control	Cohort1_215_M0
EBF3	1	7.9327	1.7897e-07	2.3385e-05	-7.9284	0.99982	0.99997	NASH / control	Cohort1_215_M0
FHL2	5	4.9894	0.00064972	0.017565	-4.9875	0.99576	0.99997	NASH / control	Cohort1_215_M0
FOXG1	1	7.9327	1.7897e-07	2.3385e-05	-7.9284	0.99982	0.99997	NASH / control	Cohort1_215_M0
FOXP1	3	4.8639	0.0011607	0.028438	-4.8639	0.9921	0.99997	NASH / control	Cohort1_215_M0
FUBP1	2	5.6093	7.8068e-05	0.0029314	-5.6062	0.99741	0.99997	NASH / control	Cohort1_215_M0
HDAC7	13	4.5548	0.0023173	0.040372	-4.4758	0.99099	0.99997	NASH / control	Cohort1_215_M0
HSF1	30	4.5659	0.0017829	0.035104	-4.5651	0.99371	0.99997	NASH / control	Cohort1_215_M0
ING1	7	6.9662	3.9553e-06	0.00038762	-6.9645	0.99973	0.99997	NASH / control	Cohort1_215_M0
KLF16	1	7.9327	1.7897e-07	2.3385e-05	-7.9284	0.99982	0.99997	NASH / control	Cohort1_215_M0
LCOR	2	5.6093	7.8068e-05	0.0029314	-5.6062	0.99741	0.99997	NASH / control	Cohort1_215_M0
MLLT10	3	4.5799	0.0020847	0.037145	-4.5774	0.98846	0.99997	NASH / control	Cohort1_215_M0
MYCN	44	6.9725	1.3955e-06	0.00015629	-6.9719	0.99997	0.99997	NASH / control	Cohort1_215_M0
NCOA1	2	5.6093	7.8068e-05	0.0029314	-5.6062	0.99741	0.99997	NASH / control	Cohort1_215_M0
NELFCD	3	4.5799	0.0020847	0.037145	-4.5774	0.98846	0.99997	NASH / control	Cohort1_215_M0
NFATC3	2	5.0427	0.00033177	0.010165	-5.0427	0.99419	0.99997	NASH / control	Cohort1_215_M0
NFIA	2	5.6093	7.8068e-05	0.0029314	-5.6062	0.99741	0.99997	NASH / control	Cohort1_215_M0
NFIB	3	4.5799	0.0020847	0.037145	-4.5774	0.98846	0.99997	NASH / control	Cohort1_215_M0
NFIX	2	5.6093	7.8068e-05	0.0029314	-5.6062	0.99741	0.99997	NASH / control	Cohort1_215_M0
NUPR1	5	5.1927	0.00040877	0.011869	-5.1907	0.9969	0.99997	NASH / control	Cohort1_215_M0
PLAG1	4	5.1093	0.0015573	0.032997	-5.0815	0.99355	0.99997	NASH / control	Cohort1_215_M0
PLAGL1	2	5.8444	4.117e-05	0.0029314	-5.805	0.99809	0.99997	NASH / control	Cohort1_215_M0
SETBP1	3	5.7356	0.00015895	0.0051922	-4.7398	0.99067	0.99997	NASH / control	Cohort1_215_M0
SIRT1	48	4.6792	0.001791	0.035104	-4.6786	0.99495	0.99997	NASH / control	Cohort1_215_M0
SIRT2	3	4.5799	0.0020847	0.037145	-4.5774	0.98846	0.99997	NASH / control	Cohort1_215_M0
SOX6	6	4.7896	0.0013203	0.029956	-4.7878	0.99241	0.99997	NASH / control	Cohort1_215_M0
SP1	468	5.9312	0.00012945	0.0046131	-4.6726	0.99778	0.99997	NASH / control	Cohort1_215_M0
SP4	11	4.3939	0.0013755	0.029956	-4.3939	0.9957	0.99997	NASH / control	Cohort1_215_M0
TAF4	2	5.6093	7.8068e-05	0.0029314	-5.6062	0.99741	0.99997	NASH / control	Cohort1_215_M0
TAF5	1	7.9327	1.7897e-07	2.3385e-05	-7.9284	0.99982	0.99997	NASH / control	Cohort1_215_M0
TBX2	2	5.6093	7.8068e-05	0.0029314	-5.6062	0.99741	0.99997	NASH / control	Cohort1_215_M0
TBX3	2	5.6093	7.8068e-05	0.0029314	-5.6062	0.99741	0.99997	NASH / control	Cohort1_215_M0
TFAP2C	10	4.7815	0.0013591	0.029956	-4.7802	0.99313	0.99997	NASH / control	Cohort1_215_M0
TSC22D1	1	5.0357	0.0005847	0.016372	-5.0357	0.98895	0.99997	NASH / control	Cohort1_215_M0
XRCC6	2	4.6483	0.00083944	0.02123	-4.6483	0.99017	0.99997	NASH / control	Cohort1_215_M0
ZBTB17	2	5.6093	7.8068e-05	0.0029314	-5.6062	0.99741	0.99997	NASH / control	Cohort1_215_M0
ZBTB2	4	5.866	0.0003371	0.010165	-5.8638	0.99793	0.99997	NASH / control	Cohort1_215_M0
ZBTB5	1	7.9327	1.7897e-07	2.3385e-05	-7.9284	0.99982	0.99997	NASH / control	Cohort1_215_M0
APBB1	1	-7.117	0.99999	1	7.117	0.00035954	0.020031	NAFL / control	Cohort1_215_M0
CREB3	1	-8.2095	1	1	21.273	0	0	NAFL / control	Cohort1_215_M0
DNMT1	31	-4.3869	0.99864	1	9.2388	9.1794e-08	1.432e-05	NAFL / control	Cohort1_215_M0
GABPA	5	-0.70922	0.7003	0.80966	6.5516	0.0001274	0.0090337	NAFL / control	Cohort1_215_M0
GABPB2	1	-8.2095	1	1	21.273	0	0	NAFL / control	Cohort1_215_M0
HINFP	1	-8.2095	1	1	21.273	0	0	NAFL / control	Cohort1_215_M0
HOXA7	5	-7.0155	1	1	7.0155	4.5025e-05	0.0039022	NAFL / control	Cohort1_215_M0
IRF2	8	-2.3683	0.94514	0.98822	6.987	3.6836e-05	0.0035915	NAFL / control	Cohort1_215_M0
NRF1	15	-3.4761	0.9891	1	6.8491	5.9345e-05	0.0046289	NAFL / control	Cohort1_215_M0
OTX1	1	-7.4876	1	1	7.4876	0.00018728	0.011237	NAFL / control	Cohort1_215_M0
PAX3	6	-3.3515	0.98409	1	8.6849	4.5643e-06	0.00059336	NAFL / control	Cohort1_215_M0
PTTG1	15	-4.405	0.99806	1	7.7781	6.2051e-06	0.00069143	NAFL / control	Cohort1_215_M0
SNAI2	14	-2.2784	0.94029	0.98496	5.7699	0.00041164	0.021405	NAFL / control	Cohort1_215_M0
ZNF350	4	-3.9362	0.99201	1	10.468	2.0732e-08	4.0427e-06	NAFL / control	Cohort1_215_M0
ZNF382	10	-2.5961	0.9514	0.9921	6.7273	0.00015528	0.010093	NAFL / control	Cohort1_215_M0
APBB1	1	-7.7826	1	1	7.7826	0.00038738	0.026102	NASH / control	Cohort1_215_M0
CREB3	1	-8.2095	1	1	21.273	0	0	NASH / control	Cohort1_215_M0
DNMT1	31	-3.4464	0.98746	1	8.2166	2.5595e-05	0.0028667	NASH / control	Cohort1_215_M0
GABPA	5	-0.73157	0.67791	0.76035	6.5739	0.00043281	0.026102	NASH / control	Cohort1_215_M0
GABPB2	1	-8.2095	1	1	21.273	0	0	NASH / control	Cohort1_215_M0
HINFP	1	-8.2095	1	1	21.273	0	0	NASH / control	Cohort1_215_M0
HOXA7	5	-5.1728	0.99955	1	11.015	9.4644e-09	1.855e-06	NASH / control	Cohort1_215_M0
NRF1	15	-3.8911	0.99464	1	7.2642	8.2726e-05	0.0072064	NASH / control	Cohort1_215_M0
OTX1	1	-7.8778	1	1	7.8778	0.00033246	0.026065	NASH / control	Cohort1_215_M0
PAX3	6	-3.3515	0.98677	1	8.6849	6.4359e-06	0.00084096	NASH / control	Cohort1_215_M0
PTTG1	15	-4.0507	0.996	1	7.4237	5.924e-05	0.0058055	NASH / control	Cohort1_215_M0
ZNF350	4	-3.7099	0.9866	1	10.242	3.3854e-07	5.3083e-05	NASH / control	Cohort1_215_M0
ZNF382	10	-2.5961	0.95264	0.98273	6.7273	0.00041279	0.026102	NASH / control	Cohort1_215_M0
CREB1	81	0.93854	3.9143e-09	4.0943e-07	-0.93823	1	1	HSD / Chow	Target genes in Cohort1_215_M4
KLF13	1	0.71144	0	0	-0.71144	1	1	HSD / Chow	Target genes in Cohort1_215_M4
KLF5	14	1.3115	0	0	-1.3115	1	1	HSD / Chow	Target genes in Cohort1_215_M4
SREBF1	24	2.1664	0	0	-2.1664	1	1	HSD / Chow	Target genes in Cohort1_215_M4
SREBF2	20	1.7597	0	0	-1.7597	1	1	HSD / Chow	Target genes in Cohort1_215_M4
RFX5	3	0.92019	2.7733e-07	0.00020162	-0.92019	1	1	HSD / Chow	Target genes in Cohort1_215_M3
CRTC1	1	4.7781	9.7915e-12	7.1184e-09	-4.7781	1	1	HSD / Chow	Target genes in Cohort1_215_M2
FOSL1	7	3.1285	7.3993e-06	0.00089655	-3.1285	0.99996	1	HSD / Chow	Target genes in Cohort1_215_M2
HIF3A	2	2.2516	0.00029399	0.021373	-2.2516	0.99971	1	HSD / Chow	Target genes in Cohort1_215_M2
HOXC8	1	2.4145	0.00047498	0.026838	-2.4145	0.99953	1	HSD / Chow	Target genes in Cohort1_215_M2
HOXD1	1	3.5963	2.763e-07	5.0217e-05	-3.5963	1	1	HSD / Chow	Target genes in Cohort1_215_M2
HOXD3	4	3.8059	4.7802e-09	1.7376e-06	-3.8059	1	1	HSD / Chow	Target genes in Cohort1_215_M2
LIMD1	1	3.1843	5.0818e-06	0.00073889	-3.1843	0.99999	1	HSD / Chow	Target genes in Cohort1_215_M2
MEF2A	10	2.6349	0.00010506	0.009767	-2.6349	0.99981	1	HSD / Chow	Target genes in Cohort1_215_M2
NFE2	3	2.4604	0.00047991	0.026838	-2.4604	0.99952	1	HSD / Chow	Target genes in Cohort1_215_M2
NR2F1	9	2.6354	0.00013911	0.011237	-2.6354	0.99974	1	HSD / Chow	Target genes in Cohort1_215_M2
PPARD	9	2.4813	0.00033716	0.022283	-2.4813	0.99942	1	HSD / Chow	Target genes in Cohort1_215_M2
SMAD1	2	2.4145	0.00010748	0.009767	-2.4145	0.99989	1	HSD / Chow	Target genes in Cohort1_215_M2
TBPL1	1	3.6133	2.4328e-07	5.0217e-05	-3.6133	1	1	HSD / Chow	Target genes in Cohort1_215_M2
AR	88	-0.48914	0.96558	0.98586	2.0287	5.0157e-05	0.010924	HSD / Chow	Target genes in Cohort1_215_M2
MLX	1	-2.5121	0.99992	1	2.5121	7.513e-05	0.010924	HSD / Chow	Target genes in Cohort1_215_M2
MXD4	1	-2.5121	0.99992	1	2.5121	7.513e-05	0.010924	HSD / Chow	Target genes in Cohort1_215_M2
TLX1	5	-3.4464	1	1	3.4464	4.9478e-08	1.7985e-05	HSD / Chow	Target genes in Cohort1_215_M2
UBTF	1	-3.5835	1	1	3.5835	4.8105e-08	1.7985e-05	HSD / Chow	Target genes in Cohort1_215_M2
EGF	1	-2.5843	0.99995	1	2.5843	5.4318e-05	0.013163	HSD / Chow	Target genes in Cohort1_215_M1
IRF1	42	-2.3219	0.99987	1	2.3219	0.00011868	0.021571	HSD / Chow	Target genes in Cohort1_215_M1
MCM5	1	-2.5843	0.99995	1	2.5843	5.4318e-05	0.013163	HSD / Chow	Target genes in Cohort1_215_M1
RELB	3	-4.3143	1	1	4.3143	6.5194e-11	4.7396e-08	HSD / Chow	Target genes in Cohort1_215_M1
DEDD	2	2.2722	0.0010821	0.037463	-2.2722	0.99892	1	HSD / Chow	Target genes in Cohort1_215_M1
EN1	1	3.3011	1.0335e-06	0.00015027	-3.3011	1	1	HSD / Chow	Target genes in Cohort1_215_M1
ERF	2	2.7192	0.00011519	0.0059816	-2.7192	0.99988	1	HSD / Chow	Target genes in Cohort1_215_M1
FOXC1	1	3.4146	4.4836e-07	0.00015027	-3.4146	1	1	HSD / Chow	Target genes in Cohort1_215_M1
FOXH1	2	2.4563	0.00044907	0.018137	-2.4563	0.99955	1	HSD / Chow	Target genes in Cohort1_215_M1
HEYL	1	2.9128	1.4686e-05	0.0013346	-2.9128	0.99999	1	HSD / Chow	Target genes in Cohort1_215_M1
HIF1A	81	2.4844	0.00090458	0.032881	-2.4844	0.99914	1	HSD / Chow	Target genes in Cohort1_215_M1
HIF3A	2	2.8148	6.8101e-05	0.0038084	-2.8148	0.99993	1	HSD / Chow	Target genes in Cohort1_215_M1
MEIS1	2	2.25	0.0011984	0.039603	-2.25	0.9988	1	HSD / Chow	Target genes in Cohort1_215_M1
MYF6	1	4.7724	2.58e-12	1.8757e-09	-4.7724	1	1	HSD / Chow	Target genes in Cohort1_215_M1
MYOD1	3	3.3746	1.0284e-06	0.00015027	-3.3746	1	1	HSD / Chow	Target genes in Cohort1_215_M1
MYOG	3	3.3746	1.0284e-06	0.00015027	-3.3746	1	1	HSD / Chow	Target genes in Cohort1_215_M1
NCOA2	1	2.9128	1.4686e-05	0.0013346	-2.9128	0.99999	1	HSD / Chow	Target genes in Cohort1_215_M1
NCOA4	2	2.9128	3.9056e-05	0.0028394	-2.9128	0.99996	1	HSD / Chow	Target genes in Cohort1_215_M1
NHLH2	3	2.413	0.00038689	0.016545	-2.413	0.99968	1	HSD / Chow	Target genes in Cohort1_215_M1
PAX1	1	2.3868	0.00032716	0.014943	-2.3868	0.99967	1	HSD / Chow	Target genes in Cohort1_215_M1
PML	18	2.8152	4.977e-05	0.0032893	-2.8152	0.99995	1	HSD / Chow	Target genes in Cohort1_215_M1
POU2F1	33	2.8257	6.2212e-05	0.003769	-2.8257	0.99994	1	HSD / Chow	Target genes in Cohort1_215_M1
TBR1	1	2.8128	2.7678e-05	0.0022358	-2.8128	0.99997	1	HSD / Chow	Target genes in Cohort1_215_M1
TCF7	1	2.3103	0.00049013	0.018754	-2.3103	0.99951	1	HSD / Chow	Target genes in Cohort1_215_M1
TSC22D3	5	2.6747	0.00032887	0.014943	-2.6747	0.99967	1	HSD / Chow	Target genes in Cohort1_215_M1
URI1	1	2.9128	1.4686e-05	0.0013346	-2.9128	0.99999	1	HSD / Chow	Target genes in Cohort1_215_M1
ARID1A	2	2.0922	0.0018642	0.048404	-2.0922	0.98888	0.99996	HSD / Chow	Target genes in Cohort1_215_M0
CBX8	1	2.9589	3.0883e-05	0.0016037	-2.9589	0.99911	0.99996	HSD / Chow	Target genes in Cohort1_215_M0
CTNNBIP1	3	2.2105	0.00031703	0.013558	-2.2105	0.99968	0.99996	HSD / Chow	Target genes in Cohort1_215_M0
EAPP	1	2.9589	3.0883e-05	0.0016037	-2.9589	0.99911	0.99996	HSD / Chow	Target genes in Cohort1_215_M0
EBF1	1	2.9668	2.9546e-05	0.0016037	-2.9668	0.99913	0.99996	HSD / Chow	Target genes in Cohort1_215_M0
EBF3	1	2.9589	3.0883e-05	0.0016037	-2.9589	0.99911	0.99996	HSD / Chow	Target genes in Cohort1_215_M0
ETV4	18	2.018	0.00034802	0.014056	-2.018	0.99955	0.99996	HSD / Chow	Target genes in Cohort1_215_M0
FOXG1	1	2.9589	3.0883e-05	0.0016037	-2.9589	0.99911	0.99996	HSD / Chow	Target genes in Cohort1_215_M0
FUBP1	2	2.0922	0.0018642	0.048404	-2.0922	0.98888	0.99996	HSD / Chow	Target genes in Cohort1_215_M0
HDGF	6	3.1681	6.1611e-06	0.0016037	-3.1681	0.99996	0.99996	HSD / Chow	Target genes in Cohort1_215_M0
HIPK2	7	2.3187	0.00025142	0.011424	-2.3187	0.99923	0.99996	HSD / Chow	Target genes in Cohort1_215_M0
KLF16	1	2.9589	3.0883e-05	0.0016037	-2.9589	0.99911	0.99996	HSD / Chow	Target genes in Cohort1_215_M0
KLF2	11	2.4663	0.00010157	0.0049226	-2.4663	0.99978	0.99996	HSD / Chow	Target genes in Cohort1_215_M0
KLF8	8	2.3273	0.00042165	0.016134	-2.3273	0.99879	0.99996	HSD / Chow	Target genes in Cohort1_215_M0
LCOR	2	2.0922	0.0018642	0.048404	-2.0922	0.98888	0.99996	HSD / Chow	Target genes in Cohort1_215_M0
NCOA1	1	2.9589	3.0883e-05	0.0016037	-2.9589	0.99911	0.99996	HSD / Chow	Target genes in Cohort1_215_M0
NFIA	2	2.0922	0.0018642	0.048404	-2.0922	0.98888	0.99996	HSD / Chow	Target genes in Cohort1_215_M0
NFIX	1	2.9589	3.0883e-05	0.0016037	-2.9589	0.99911	0.99996	HSD / Chow	Target genes in Cohort1_215_M0
PRDM2	1	2.2017	0.0012951	0.047076	-2.2017	0.99067	0.99996	HSD / Chow	Target genes in Cohort1_215_M0
PTMA	2	2.0922	0.0018642	0.048404	-2.0922	0.98888	0.99996	HSD / Chow	Target genes in Cohort1_215_M0
TAF4	1	2.9589	3.0883e-05	0.0016037	-2.9589	0.99911	0.99996	HSD / Chow	Target genes in Cohort1_215_M0
TAF5	1	2.9589	3.0883e-05	0.0016037	-2.9589	0.99911	0.99996	HSD / Chow	Target genes in Cohort1_215_M0
TBX2	1	2.9589	3.0883e-05	0.0016037	-2.9589	0.99911	0.99996	HSD / Chow	Target genes in Cohort1_215_M0
TBX3	1	2.9589	3.0883e-05	0.0016037	-2.9589	0.99911	0.99996	HSD / Chow	Target genes in Cohort1_215_M0
ZBTB17	2	2.0922	0.0018642	0.048404	-2.0922	0.98888	0.99996	HSD / Chow	Target genes in Cohort1_215_M0
ZBTB5	1	2.9589	3.0883e-05	0.0016037	-2.9589	0.99911	0.99996	HSD / Chow	Target genes in Cohort1_215_M0
ZEB2	5	1.9473	0.001613	0.048404	-1.9473	0.99839	0.99996	HSD / Chow	Target genes in Cohort1_215_M0
ZFHX3	2	2.0922	0.0018642	0.048404	-2.0922	0.98888	0.99996	HSD / Chow	Target genes in Cohort1_215_M0
GTF2F1	3	-2.9185	0.99994	0.99996	2.9185	6.042e-05	0.021963	HSD / Chow	Target genes in Cohort1_215_M0
IRF4	3	-2.9761	0.99996	0.99996	2.9761	4.319e-05	0.021963	HSD / Chow	Target genes in Cohort1_215_M0
